# The unique microbial diversity, community composition and networks of Pacific Islander endocervical and vaginal microbiomes in the presence or absence of *Chlamydia trachomatis* infection using metagenomic shotgun sequencing

**DOI:** 10.1101/2023.06.23.546186

**Authors:** Sankhya Bommana, Yi-Juan Hu, Mike Kama, Ruohong Wang, Reshma Kodimerla, Kenan Jijakli, Timothy D. Read, Deborah Dean

## Abstract

**Background:** Pacific Islanders are a vulnerable population with a high prevalence of *Chlamydia trachomatis* (*Ct*) sexually transmitted infections (STIs) and remain underrepresented in research. Here, 258 vaginal and 92 paired endocervical samples from women of diverse ethnicities in Fiji were evaluated using metagenomics to characterize microbial relative abundance, composition and networks including associations with *Neisseria gonorrhoeae*, human papilloma virus (HPV), *Mycoplasma genitalium*, *Candida* and bacterial vaginosis (BV).

**Results:** Pacific Islander ethnicities and age <25 years were significantly associated with *Ct* infection. Using VALENCIA, a sub-community state type (subCST) classifier, 93 (36.04%) vaginal and 38 (41.30%) endocervical microbiomes did not match reference subCSTs. Four unique subCSTs were developed to better classify Pacific Islander microbiomes: IV-D0, dominated by *Gardnerella vaginalis*; IV-D1, high/moderate *G. vaginalis* relative abundance with *Prevotella* spp.; IV-D2, high/moderate *G. vaginalis* with *Lactobacillus iners*; and IV-E, moderate *Prevotella* spp*. Ct* positive endocervical and paired vaginal microbiomes were significantly more likely to have differential species relative abundance (81.58%) than *Ct* negative pairs (35.84%; AOR: 7.93; 95% CI: 2.93-21.93; *P*<0.0001). A significantly higher alpha diversity was found for iTaukei ethnicity, all subCST-IV types, BV, and *Ct* for vaginal microbiomes. For endocervical microbiomes, higher diversity was significant for subCST-IV-A, subCST-IV-D1, and subCST-IV-E, and high-risk HPV types. Overall, there was a significantly higher diversity for the endocervix in paired microbiomes. Vaginal microbiomes showed significant divergence in community composition as above and for *Candida.* Endocervical composition varied significantly by subCST type and *Ct* status. Gut and BV-associated bacterial clusters were present in *Ct* positive and negative paired endocervical and vaginal microbiome networks but were smaller with fewer bacterial and no *Lactobacillus* spp. interactions in *Ct*-infected endocervical networks where *G. vaginalis* generated polymicrobial biofilms along with *Ct* likely influence pathogenicity.

**Conclusions:** Fijian endocervical and vaginal microbiomes represent divergent microbial abundance and compositions, especially for Pacific Islander ethnicities, with distinct subCSTs compared to other global populations. The higher microbial diversity of the endocervix with prevalent *G. vaginalis*, *L. iners* and *Prevotella* spp. suggest that these microbiomes/networks may predispose to and/or promote chlamydial and HPV pathogenesis. Prospective studies are needed to further define causal associations to develop successful interventions.
