## Supplementary Table 1 for "The unique microbial diversity, community composition and networks of Pacific Islander endocervical and vaginal microbiomes in the presence or absence of *Chlamydia trachomatis* infection using metagenomic shotgun sequencing"

### Sheet: Sheet1
Supplementary Table 1. Participant chararchteristics including infection with various sexaully transitted infectons, bacterial vaginosis (BV) and Candida.
Ida	Age	Age Category	Ethnicity	C. trachomatis (Xpert CT/NG)b	N. gonorrhoeae (Xpert CT/NG)c	M. genitalium (MSS)	BVd	T. vaginalis (wet prep/MSS)e	Candida (wet prep/MSS)e	HPV (MSS/Type)f
1V	35	>24	Indo-Fijian	–	–	–	–	–/-	–/-	+/low risk
1C	35	>24	Indo-Fijian	–	NA	–	NA	NA/-	NA/-	+/low risk
2V	35	>24	Indo-Fijian	–	–	–	–	–/-	–/-	–
2C	35	>24	Indo-Fijian	–	NA	–	NA	NA/-	NA/-	+/low risk
3V	32	>24	Indo-Fijian	–	–	–	–	–/-	–/-	–
3C	32	>24	Indo-Fijian	–	NA	–	NA	NA/-	NA/-	+/high risk
4V	32	>24	Indo-Fijian	–	–	–	–	–/-	–/-	–
4C	32	>24	Indo-Fijian	–	NA	–	NA	NA/-	NA/-	–
5V	32	>24	iTaukei Pacific Islander	–	–	–	–	–/-	–/-	+/high risk
5C	32	>24	iTaukei Pacific Islander	–	NA	–	NA	NA/-	NA/-	–
6V	34	>24	iTaukei Pacific Islander	–	–	–	–	–/-	–/-	–
6C	34	>24	iTaukei Pacific Islander	–	NA	–	NA	NA/-	NA/-	+/high risk
7V	32	>24	Indo-Fijian	–	–	–	+	–/-	–/-	–
7C	32	>24	Indo-Fijian	–	NA	+	NA	NA/-	NA/-	+/high risk
8V	32	>24	Indo-Fijian	+	–	–	+	–/-	–/-	+/low risk
8C	32	>24	Indo-Fijian	+	NA	–	NA	NA/-	NA/-	–
9V	21	18-24	iTaukei Pacific Islander	–	+	–	+	–/-	–/-	–
9C	21	18-24	iTaukei Pacific Islander	–	NA	–	NA	NA/-	NA/-	–
10V	34	>24	iTaukei Pacific Islander	–	–	–	–	–/-	–/-	–
10C	34	>24	iTaukei Pacific Islander	–	NA	–	NA	NA/-	NA/-	–
11V	18	18-24	iTaukei Pacific Islander	–	–	–	NA	NA/-	NA/-	+/high risk
11C	18	18-24	iTaukei Pacific Islander	–	NA	–	NA	NA/-	NA/-	+/high risk
12V	32	>24	Indo-Fijian	–	–	–	+	–/-	–/-	–
12C	32	>24	Indo-Fijian	–	NA	–	NA	NA/-	NA/-	–
13V	32	>24	Indo-Fijian	–	–	–	–	–/-	–/-	–
13C	32	>24	Indo-Fijian	–	NA	–	NA	NA/-	NA/-	–
14V	33	>24	Indo-Fijian	–	–	+	–	–/-	–/-	–
14C	33	>24	Indo-Fijian	–	NA	–	NA	NA/-	NA/-	–
15V	33	>24	Indo-Fijian	–	–	–	–	–/-	–/-	–
15C	33	>24	Indo-Fijian	–	NA	–	NA	NA/-	NA/-	–
16V	23	18-24	iTaukei Pacific Islander	–	+	–	–	+/-	–/-	+/low risk
16C	23	18-24	iTaukei Pacific Islander	–	NA	–	NA	NA/-	NA/-	–
17V	23	18-24	Indo-Fijian	–	–	–	–	–/-	–/-	+/low risk
17C	23	18-24	Indo-Fijian	–	NA	–	NA	NA/-	NA/-	–
18V	23	18-24	Indo-Fijian	–	–	–	–	–/-	–/-	+/low risk
18C	23	18-24	Indo-Fijian	–	NA	–	NA	NA/-	NA/-	+/high risk
19V	21	18-24	iTaukei Pacific Islander	–	–	–	–	–/-	–/-	–
19C	21	18-24	iTaukei Pacific Islander	–	NA	–	NA	NA/-	NA/-	–
20V	21	18-24	iTaukei Pacific Islander	–	–	–	–	–/-	–/-	–
20C	21	18-24	iTaukei Pacific Islander	–	NA	–	NA	NA/-	NA/-	–
21V	19	18-24	Other	–	–	–	–	–/-	–/-	–
21C	19	18-24	Other	–	NA	–	NA	NA/-	NA/-	–
22V	19	18-24	Other	–	–	–	+	–/-	–/-	–
22C	19	18-24	Other	–	NA	–	NA	NA/-	NA/-	–
23V	33	>24	iTaukei Pacific Islander	–	–	–	–	–/-	–/-	–
23C	33	>24	iTaukei Pacific Islander	–	NA	–	NA	NA/-	NA/-	–
24V	33	>24	iTaukei Pacific Islander	–	–	–	–	–/-	–/-	–
24C	33	>24	iTaukei Pacific Islander	–	NA	–	NA	NA/-	NA/-	–
25V	23	18-24	Indo-Fijian	–	–	–	–	–/-	–/-	+/low risk
25C	23	18-24	Indo-Fijian	–	NA	–	NA	NA/-	NA/-	+/low risk
26V	23	18-24	Indo-Fijian	–	–	–	–	–/-	–/-	–
26C	23	18-24	Indo-Fijian	–	NA	–	NA	NA/-	NA/-	–
27V	35	>24	iTaukei Pacific Islander	–	–	–	–	–/-	–/-	+/high risk
27C	35	>24	iTaukei Pacific Islander	–	NA	–	NA	NA/-	NA/-	+/high risk
28V	23	18-24	Indo-Fijian	–	–	–	–	+/+	–/-	–
28C	23	18-24	Indo-Fijian	–	NA	–	NA	NA/+	NA/-	–
29V	23	18-24	Indo-Fijian	–	–	–	NA	NA/-	NA/-	+/high risk
29C	23	18-24	Indo-Fijian	–	NA	–	NA	NA/-	NA/-	–
30V	21	18-24	iTaukei Pacific Islander	–	–	–	–	–/-	–/-	+/high risk
30C	21	18-24	iTaukei Pacific Islander	–	NA	–	NA	NA/-	NA/-	+/high risk
31V	21	18-24	iTaukei Pacific Islander	–	–	–	–	–/-	–/-	+/high risk
31C	21	18-24	iTaukei Pacific Islander	–	NA	–	NA	NA/-	NA/-	+/high risk
32V	34	>24	iTaukei Pacific Islander	–	–	–	NA	NA/-	NA/-	–
32C	34	>24	iTaukei Pacific Islander	–	NA	–	NA	NA/-	NA/-	+/high risk
33V	34	>24	iTaukei Pacific Islander	–	–	–	–	–/-	–/-	+/high risk
33C	34	>24	iTaukei Pacific Islander	–	NA	–	NA	NA/-	NA/-	+/high risk
34V	31	>24	iTaukei Pacific Islander	–	–	–	–	–/-	–/-	+/low risk
34C	31	>24	iTaukei Pacific Islander	–	NA	–	NA	NA/-	NA/-	–
35V	31	>24	iTaukei Pacific Islander	–	–	–	NA	NA/-	NA/-	–
35C	31	>24	iTaukei Pacific Islander	–	NA	–	NA	NA/-	NA/-	+/low risk
36V	27	>24	Other Pacific Islander	–	–	–	–	–/-	–/-	–
36C	27	>24	Other Pacific Islander	–	NA	–	NA	NA/-	NA/-	+/high risk
37V	27	>24	iTaukei Pacific Islander	–	–	–	NA	NA/-	NA/-	–
37C	27	>24	iTaukei Pacific Islander	–	NA	–	NA	NA/-	NA/-	+/high risk
38V	24	18-24	iTaukei Pacific Islander	–	–	–	–	–/-	–/-	+/high risk
38C	24	18-24	iTaukei Pacific Islander	–	NA	–	NA	NA/-	NA/-	+/high risk
39V	29	>24	iTaukei Pacific Islander	–	–	–	–	–/-	–/-	–
39C	29	>24	iTaukei Pacific Islander	–	NA	–	NA	NA/-	NA/-	–
40V	23	18-24	Other	–	–	–	–	–/-	–/-	+/low risk
40C	23	18-24	Other	–	NA	–	NA	NA/-	NA/-	+/low risk
41V	23	18-24	Other	–	–	–	NA	NA/-	NA/-	+/low risk
41C	23	18-24	Other	–	NA	–	NA	NA/-	NA/-	–
42V	25	>24	Indo-Fijian	–	–	–	+	–/-	–/-	+/low risk
42C	25	>24	Indo-Fijian	–	NA	–	NA	NA/-	NA/-	+/low risk
43V	25	>24	Indo-Fijian	–	–	–	–	–/-	–/-	+/low risk
43C	25	>24	Indo-Fijian	–	NA	–	NA	NA/-	NA/-	+/high risk
44V	20	18-24	Other Pacific Islander	–	–	–	NA	NA/-	NA/-	+/low risk
44C	20	18-24	Other Pacific Islander	–	NA	–	NA	NA/-	NA/-	+/high risk
45V	26	>24	Other	–	–	–	–	–/-	–/-	+/low risk
45C	26	>24	Other	–	NA	–	NA	NA/-	NA/-	+/high risk
46V	26	>24	Other	–	–	–	–	–/-	–/-	–
46C	26	>24	Other	–	NA	–	NA	NA/-	NA/-	+/low risk
47V	35	>24	iTaukei Pacific Islander	–	–	–	NA	NA/+	NA/-	–
47C	35	>24	iTaukei Pacific Islander	–	NA	–	NA	NA/+	NA/-	+/high risk
48V	35	>24	iTaukei Pacific Islander	–	–	–	–	–/+	–/-	+/low risk
48C	35	>24	iTaukei Pacific Islander	–	NA	–	NA	NA/+	NA/-	+/low risk
49V	37	>24	Other Pacific Islander	–	–	–	–	–/-	–/-	+/high risk
49C	37	>24	Other Pacific Islander	–	NA	–	NA	NA/-	NA/-	+/high risk
50V	27	>24	Indo-Fijian	–	–	–	–	–/-	+/-	–
50C	27	>24	Indo-Fijian	–	NA	–	NA	NA/-	NA/-	+/high risk
51V	27	>24	Indo-Fijian	–	–	–	–	–/-	–/-	–
51C	27	>24	Indo-Fijian	–	NA	–	NA	NA/-	NA/-	–
52V	33	>24	Indo-Fijian	–	–	–	–	–/-	–/-	+/low risk
52C	33	>24	Indo-Fijian	–	NA	–	NA	NA/-	NA/-	–
53V	31	>24	iTaukei Pacific Islander	+	–	–	–	–/+	–/-	+/high risk
53C	31	>24	iTaukei Pacific Islander	+	NA	–	NA	NA/+	NA/-	–
54V	31	>24	iTaukei Pacific Islander	+	–	–	+	–/+	–/-	+/low risk
54C	31	>24	iTaukei Pacific Islander	+	NA	–	NA	NA/+	NA/-	+/high risk
55V	32	>24	iTaukei Pacific Islander	+	–	–	+	+/+	+/-	+/high risk
55C	32	>24	iTaukei Pacific Islander	+	NA	–	NA	NA/+	NA/-	–
56V	18	18-24	N/A	+	+	–	+	+/-	+/-	+/low risk
56C	18	18-24	N/A	+	NA	–	NA	NA/-	NA/-	+/low risk
57V	18	18-24	N/A	+	–	–	–	+/-	–/-	+/low risk
57C	18	18-24	N/A	+	NA	–	NA	NA/-	NA/-	+/low risk
58V	30	>24	Other	+	–	–	–	–/-	–/-	–
58C	30	>24	Other	+	NA	–	NA	NA/-	NA/-	+/high risk
59V	30	>24	Other	+	–	–	–	–/-	–/-	+/high risk
59C	30	>24	Other	+	NA	–	NA	NA/-	NA/-	+/high risk
60V	34	>24	iTaukei Pacific Islander	+	–	–	–	–/-	–/-	–
60C	34	>24	iTaukei Pacific Islander	+	NA	–	NA	NA/-	NA/-	–
61V	34	>24	iTaukei Pacific Islander	+	–	–	–	–/-	–/-	+/low-risk
61C	34	>24	iTaukei Pacific Islander	+	NA	–	NA	NA/-	NA/-	–
62V	33	>24	iTaukei Pacific Islander	+	–	–	–	+/-	+/-	+/high risk
62C	33	>24	iTaukei Pacific Islander	+	NA	+	NA	NA/-	NA/-	+/high risk
63V	33	>24	iTaukei Pacific Islander	+	–	–	–	–/-	–/-	+/high risk
63C	33	>24	iTaukei Pacific Islander	+	NA	–	NA	NA/-	NA/-	+/high risk
64V	21	18-24	iTaukei Pacific Islander	+	–	–	–	–/-	–/-	–
64C	21	18-24	iTaukei Pacific Islander	+	NA	–	NA	NA/-	NA/-	+/low risk
65V	19	18-24	iTaukei Pacific Islander	+	–	–	–	–/-	–/-	–
65C	19	18-24	iTaukei Pacific Islander	+	NA	–	NA	NA/-	NA/-	–
66V	19	18-24	iTaukei Pacific Islander	+	+	–	–	–/-	NA/-	+/high risk
66C	19	18-24	iTaukei Pacific Islander	+	NA	–	NA	NA/-	NA/-	+/high risk
67V	34	>24	iTaukei Pacific Islander	+	–	–	–	–/-	–/-	–
67C	34	>24	iTaukei Pacific Islander	+	NA	–	NA	NA/-	NA/-	–
68V	22	18-24	iTaukei Pacific Islander	+	–	–	+	–/+	–/-	+/low risk
68C	22	18-24	iTaukei Pacific Islander	+	NA	–	NA	NA/+	NA/-	+/high risk
69V	18	18-24	iTaukei Pacific Islander	+	–	–	–	–/-	–/-	+/low risk
69C	18	18-24	iTaukei Pacific Islander	+	NA	–	NA	NA/-	NA/-	–
70V	30	>24	iTaukei Pacific Islander	+	–	–	–	–/-	–/-	–
70C	30	>24	iTaukei Pacific Islander	+	NA	–	NA	NA/-	NA/-	–
71V	30	>24	iTaukei Pacific Islander	+	–	–	–	–/-	–/-	–
71C	30	>24	iTaukei Pacific Islander	+	NA	–	NA	NA/-	NA/-	–
72V	23	18-24	iTaukei Pacific Islander	+	–	–	+	–/-	–/-	+/high risk
72C	23	18-24	iTaukei Pacific Islander	+	NA	–	NA	NA/-	NA/-	+/high risk
73V	35	>24	iTaukei Pacific Islander	+	–	+	+	–/-	–/-	+/high risk
73C	35	>24	iTaukei Pacific Islander	+	NA	+	NA	NA/-	NA/-	+/high risk
74V	40	>24	iTaukei Pacific Islander	+	–	–	+	–/-	–/-	+/low risk
74C	40	>24	iTaukei Pacific Islander	+	NA	–	NA	NA/-	NA/-	+/low risk
75V	40	>24	iTaukei Pacific Islander	+	–	–	–	–/-	–/-	+/low risk
75C	40	>24	iTaukei Pacific Islander	+	NA	+	NA	NA/-	NA/-	+/low risk
76V	27	>24	Other Pacific Islander	+	–	–	+	–/-	–/-	–
76C	27	>24	Other Pacific Islander	+	NA	–	NA	NA/-	NA/-	+/high risk
77V	24	18-24	iTaukei Pacific Islander	+	–	–	+	–/-	–/-	+/low risk
77C	24	18-24	iTaukei Pacific Islander	+	NA	–	NA	NA/-	NA/-	+/low risk
78V	27	>24	iTaukei Pacific Islander	+	–	–	–	–/-	–/-	+/high risk
78C	27	>24	iTaukei Pacific Islander	+	NA	–	NA	NA/-	NA/-	+/high risk
79V	29	>24	iTaukei Pacific Islander	+	–	–	+	–/-	–/-	–
79C	29	>24	iTaukei Pacific Islander	+	NA	–	NA	NA/-	NA/-	+/high risk
80V	32	>24	iTaukei Pacific Islander	+	–	–	–	+/-	–/-	+/high risk
80C	32	>24	iTaukei Pacific Islander	+	NA	+	NA	NA/-	NA/-	+/low risk
81V	32	>24	iTaukei Pacific Islander	+	–	–	–	–/-	–/-	–
81C	32	>24	iTaukei Pacific Islander	+	NA	–	NA	NA/-	NA/-	–
82V	20	18-24	Other Pacific Islander	+	–	+	–	–/-	–/-	+/high risk
82C	20	18-24	Other Pacific Islander	+	NA	+	NA	NA/-	NA/-	+/high risk
83V	34	>24	iTaukei Pacific Islander	+	–	–	+	–/-	NA/-	+/high risk
83C	34	>24	iTaukei Pacific Islander	+	NA	–	NA	NA/-	NA/-	+/high risk
84V	34	>24	iTaukei Pacific Islander	+	–	–	+	–/-	–/-	+/high risk
84C	34	>24	iTaukei Pacific Islander	+	NA	–	NA	NA/-	NA/-	+/high risk
85V	38	>24	Other Pacific Islander	+	–	–	–	–/-	–/-	+/high risk
85C	38	>24	Other Pacific Islander	+	NA	–	NA	NA/-	NA/-	–
86V	38	>24	Other Pacific Islander	+	–	–	–	–/-	–/-	+/high risk
86C	38	>24	Other Pacific Islander	+	NA	–	NA	NA/-	NA/-	–
87V	37	>24	Other Pacific Islander	+	–	–	–	+/+	–/-	+/high risk
87C	37	>24	Other Pacific Islander	+	NA	–	NA	NA/+	NA/-	+/high risk
88V	30	>24	iTaukei Pacific Islander	+	–	–	–	–/-	–/-	+/high risk
88C	30	>24	iTaukei Pacific Islander	+	NA	–	NA	NA/-	NA/-	+/high risk
89V	30	>24	iTaukei Pacific Islander	+	–	–	–	–/-	–/-	+/high risk
89C	30	>24	iTaukei Pacific Islander	+	NA	–	NA	NA/-	NA/-	+/high risk
90V	33	>24	Indo-Fijian	+	–	–	–	–/-	–/-	+/low risk
90C	33	>24	Indo-Fijian	+	NA	–	NA	NA/-	NA/-	+/high risk
91V	22	18-24	iTaukei Pacific Islander	+	+	–	–	–/-	–/-	+/high risk
91C	22	18-24	iTaukei Pacific Islander	+	NA	–	NA	NA/-	NA/-	+/low risk
92V	34	>24	iTaukei Pacific Islander	–	–	–	+	–/-	+/-	–
92C	34	>24	iTaukei Pacific Islander	–	NA	–	NA	NA/-	NA/-	–
93V	29	>24	iTaukei Pacific Islander	+	–	–	+	–/-	–/-	–/low risk
94V	29	>24	iTaukei Pacific Islander	–	–	–	–	–/-	+/+	+/high risk
95V	40	>24	Indo-Fijian	–	–	–	–	–/-	–/-	+/high risk
96V	40	>24	Indo-Fijian	–	–	–	–	–/-	–/-	–
97V	40	>24	Indo-Fijian	–	–	–	–	–/-	–/-	–
98V	20	18-24	Other	–	–	–	–	–/-	–/-	+/high risk
99V	20	18-24	Other	+	–	–	–	–/-	–/-	+/high risk
100V	35	>24	Indo-Fijian	–	–	–	–	–/-	–/-	+/high risk
101V	35	>24	Indo-Fijian	–	–	–	–	–/-	–/-	+/low risk
102V	26	>24	Other Pacific Islander	+	+	–	+	–/-	–/-	+/high risk
103V	26	>24	Other Pacific Islander	–	–	–	–	–/-	–/-	+/high risk
104V	18	18-24	iTaukei Pacific Islander	+	–	–	–	–/-	+/-	–
105V	18	18-24	iTaukei Pacific Islander	–	–	–	NA	NA/-	NA/-	+/high risk
106V	35	>24	iTaukei Pacific Islander	+	–	–	–	–/+	–/-	–
107V	35	>24	iTaukei Pacific Islander	–	+	–	–	–/+	–/-	–
108V	37	>24	iTaukei Pacific Islander	+	–	–	–	–/-	–/-	–
109V	37	>24	iTaukei Pacific Islander	–	–	–	–	–/-	–/-	+/high risk
110V	33	>24	Indo-Fijian	–	–	–	–	–/-	–/-	+/high risk
111V	33	>24	Indo-Fijian	–	–	–	–	–/-	–/-	+/high risk
112V	21	18-24	iTaukei Pacific Islander	–	–	–	–	–/-	–/-	+/low risk
113V	21	18-24	iTaukei Pacific Islander	–	–	–	+	–/-	–/-	+/low risk
114V	32	>24	Indo-Fijian	–	–	–	–	–/-	–/-	+/low risk
115V	32	>24	Indo-Fijian	–	–	–	–	–/-	–/-	+/high risk
116V	32	>24	Indo-Fijian	–	–	–	–	–/-	–/-	–
117V	34	>24	Other Pacific Islander	–	–	–	–	+/-	–/-	–
118V	34	>24	Other Pacific Islander	–	–	–	–	–/-	–/-	+/low risk
119V	34	>24	Other Pacific Islander	–	–	–	–	–/-	–/-	+/high risk
120V	31	>24	iTaukei Pacific Islander	+	–	–	–	+/-	–/-	+/high risk
121V	31	>24	iTaukei Pacific Islander	–	–	–	–	–/-	–/-	+/high risk
122V	24	18-24	iTaukei Pacific Islander	–	–	–	–	–/-	–/-	+/high risk
123V	24	18-24	iTaukei Pacific Islander	–	–	–	+	+/-	–/-	+/high risk
124V	38	>24	Indo-Fijian	–	–	–	+	–/-	–/-	+/low risk
125V	38	>24	Indo-Fijian	–	–	–	–	–/-	–/+	+/high risk
126V	22	18-24	iTaukei Pacific Islander	+	–	–	–	–/-	–/-	+/high risk
127V	22	18-24	iTaukei Pacific Islander	–	–	–	–	–/-	–/-	–
128V	33	>24	iTaukei Pacific Islander	+	–	–	–	–/-	–/-	–
129V	33	>24	iTaukei Pacific Islander	–	–	–	–	–/-	–/-	+/high risk
130V	26	>24	iTaukei Pacific Islander	+	–	–	NA	NA/-	NA/-	+/high risk
131V	26	>24	iTaukei Pacific Islander	–	–	–	+	–/-	–/-	+/high risk
132V	24	18-24	Indo-Fijian	–	–	–	+	–/-	–/-	+/high risk
133V	24	18-24	Indo-Fijian	–	–	–	NA	NA/-	NA/-	+/high risk
134V	24	18-24	Indo-Fijian	–	–	–	–	–/-	–/-	+/high risk
135V	26	>24	iTaukei Pacific Islander	+	–	–	–	–/-	+/-	+/low risk
136V	26	>24	iTaukei Pacific Islander	–	–	–	–	–/-	–/-	+/high risk
137V	20	18-24	Indo-Fijian	–	–	–	–	–/-	+/-	+/high risk
138V	20	18-24	Indo-Fijian	–	–	–	NA	NA/-	NA/-	+/high risk
139V	20	18-24	Indo-Fijian	–	–	–	–	–/-	–/-	+/high risk
140V	32	>24	Indo-Fijian	–	–	–	–	–/-	–/-	–
141V	24	18-24	Indo-Fijian	–	–	–	NA	NA/-	NA/-	–
142V	24	18-24	Indo-Fijian	–	–	–	–	–/-	–/-	+/low risk
143V	30	>24	iTaukei Pacific Islander	+	–	–	–	–/-	–/-	+/high risk
144V	30	>24	iTaukei Pacific Islander	–	–	–	–	–/-	–/-	+/high risk
145V	23	18-24	iTaukei Pacific Islander	+	–	–	–	–/-	–/-	+/high risk
146V	23	18-24	iTaukei Pacific Islander	–	–	+	–	–/-	–/-	+/high risk
147V	23	18-24	iTaukei Pacific Islander	+	NA	–	NA	NA/-	NA/-	+/high risk
148V	34	>24	Indo-Fijian	+	–	–	–	–/-	–/-	+/high risk
149V	34	>24	Indo-Fijian	–	–	–	–	–/-	–/-	+/high risk
150V	35	>24	Indo-Fijian	–	–	–	–	–/-	–/-	+/high risk
151V	23	18-24	Indo-Fijian	–	–	–	–	–/-	–/-	–
152V	23	18-24	Indo-Fijian	–	–	–	NA	NA/-	NA/-	–
153V	26	>24	iTaukei Pacific Islander	+	–	–	+	–/-	–/-	–
154V	26	>24	iTaukei Pacific Islander	–	–	–	–	–/-	–/-	+/low risk
155V	33	>24	iTaukei Pacific Islander	–	–	–	+	–/-	–/-	–
156V	31	>24	iTaukei Pacific Islander	–	–	–	–	–/-	–/-	–
157V	31	>24	iTaukei Pacific Islander	–	–	–	–	–/-	–/-	+/low risk
158V	31	>24	iTaukei Pacific Islander	–	–	–	–	–/-	–/-	+/low risk
159V	35	>24	iTaukei Pacific Islander	–	NA	–	NA	NA/-	NA/-	–
160V	35	>24	iTaukei Pacific Islander	–	–	–	–	–/-	–/-	–
161V	35	>24	iTaukei Pacific Islander	–	–	–	–	–/-	–/-	+/low risk
162V	31	>24	iTaukei Pacific Islander	+	–	–	–	–/-	–/-	+/low risk
163V	32	>24	iTaukei Pacific Islander	–	–	–	–	–/-	–/-	+/low risk
164V	38	>24	Indo-Fijian	–	–	+	–	–/-	–/-	–
165V	38	>24	Indo-Fijian	–	–	–	–	–/-	–/-	–
166V	38	>24	Indo-Fijian	–	–	–	–	–/-	–/-	–
167V	35	>24	iTaukei Pacific Islander	+	–	–	+	–/-	–/-	–
168V	35	>24	iTaukei Pacific Islander	–	–	–	–	–/-	–/-	+/high risk
169V	27	>24	iTaukei Pacific Islander	–	–	–	+	–/-	–/-	+/high risk
170V	36	>24	iTaukei Pacific Islander	–	–	–	–	–/-	–/-	–
171V	36	>24	iTaukei Pacific Islander	–	–	–	–	–/-	–/-	+/low risk
172V	36	>24	iTaukei Pacific Islander	–	–	–	–	–/-	–/-	+/low risk
173V	29	>24	iTaukei Pacific Islander	–	–	–	+	–/-	–/-	–
174V	31	>24	Indo-Fijian	+	–	–	–	–/-	–/-	–
175V	31	>24	Indo-Fijian	–	–	–	–	–/-	–/-	+/low risk
176V	33	>24	iTaukei Pacific Islander	+	–	–	–	–/-	–/-	+/low risk
177V	33	>24	iTaukei Pacific Islander	+	–	–	+	–/+	–/-	+/high risk
178V	25	>24	Indo-Fijian	–	–	–	–	–/-	–/-	+/high risk
179V	25	>24	Indo-Fijian	–	–	–	–	–/-	–/-	+/high risk
180V	25	>24	Indo-Fijian	–	–	–	–	–/-	–/-	–
181V	25	>24	Indo-Fijian	–	–	–	–	–/-	–/-	+/low risk
182V	34	>24	iTaukei Pacific Islander	+	–	–	–	–/-	–/-	+/high risk
183V	34	>24	iTaukei Pacific Islander	–	–	–	–	–/-	–/-	+/high risk
184V	22	18-24	Indo-Fijian	–	–	–	–	–/-	NA/-	+/low risk
185V	22	18-24	Indo-Fijian	–	–	–	–	–/-	+/-	–
186V	28	>24	Other Pacific Islander	–	–	–	–	–/-	NA/-	+/low risk
187V	28	>24	Other Pacific Islander	–	–	–	–	–/-	–/-	–
188V	28	>24	iTaukei Pacific Islander	+	–	–	+	–/+	NA/-	+/high risk
189V	28	>24	iTaukei Pacific Islander	–	–	–	–	–/-	–/-	+/high risk
190V	22	18-24	Other	+	–	–	–	–/-	NA/-	–
191V	22	18-24	Other	–	–	–	–	–/-	–/-	–
192V	34	>24	iTaukei Pacific Islander	–	–	–	NA	NA/-	NA/-	+/high risk
193V	34	>24	iTaukei Pacific Islander	+	–	–	NA	NA/-	NA/-	+/high risk
194V	37	>24	Other Pacific Islander	–	–	–	–	–/-	–/-	+high risk
195V	23	18-24	Indo-Fijian	–	–	–	–	–/-	+/-	+/low risk
196V	23	18-24	Indo-Fijian	–	–	–	–	–/-	–/-	+/high risk
197V	23	18-24	Indo-Fijian	–	–	–	–	–/-	–/-	+/high risk
198V	33	>24	Indo-Fijian	–	–	–	–	–/-	–/-	+/low risk
199V	24	18-24	Other	+	+	–	–	+/-	–/-	+/high risk
200V	24	18-24	Other	–	–	–	–	–/-	–/-	–
201V	20	18-24	iTaukei Pacific Islander	–	–	–	–	–/-	–/-	+/low risk
202V	20	18-24	iTaukei Pacific Islander	–	–	–	–	–/-	–/-	+/low risk
203V	20	18-24	Other	–	–	–	NA	NA/-	NA/-	+/low risk
204V	20	18-24	Other	–	–	–	–	–/-	–/-	+/high risk
205V	29	>24	iTaukei Pacific Islander	+	–	–	–	–/-	+/-	+/high risk
206V	29	>24	iTaukei Pacific Islander	–	–	–	–	–/-	–/-	–
207V	27	>24	iTaukei Pacific Islander	+	+	–	–	–/-	–/-	–
208V	27	>24	iTaukei Pacific Islander	+	–	+	–	–/-	–/-	+/low risk
209V	30	>24	Other	+	–	–	NA	NA/-	NA/-	+/high risk
210V	24	18-24	iTaukei Pacific Islander	+	–	–	–	+/+	–/-	+/high risk
211V	24	18-24	iTaukei Pacific Islander	+	–	–	NA	NA/-	NA/-	–
212V	25	>24	iTaukei Pacific Islander	+	–	–	–	–/-	–/-	–
213V	25	>24	iTaukei Pacific Islander	–	–	–	+	–/-	–/-	–
214V	38	>24	iTaukei Pacific Islander	+	–	–	+	–/-	–/-	–
215V	38	>24	iTaukei Pacific Islander	–	–	–	NA	NA/-	NA/-	–
216V	38	>24	iTaukei Pacific Islander	+	–	–	NA	NA/-	NA/-	–
217V	24	18-24	iTaukei Pacific Islander	+	–	–	–	–/-	–/-	+/high risk
218V	24	18-24	iTaukei Pacific Islander	+	–	–	NA	NA/-	NA/-	–
219V	26	>24	iTaukei Pacific Islander	+	–	–	–	–/-	–/-	+/high risk
220V	26	>24	iTaukei Pacific Islander	–	–	–	NA	NA/+	NA/-	+/high risk
221V	26	>24	iTaukei Pacific Islander	+	–	+	NA	NA/-	NA/-	–
222V	39	>24	Other Pacific Islander	+	–	–	–	–/-	–/-	+/low risk
223V	39	>24	Other Pacific Islander	–	–	–	–	–/-	–/-	+/low risk
224V	39	>24	Other Pacific Islander	–	–	–	NA	NA/-	NA/-	+/low risk
225V	39	>24	Other Pacific Islander	+	–	–	NA	NA/-	NA/-	+/low risk
226V	28	>24	Other Pacific Islander	+	–	–	+	–/-	–/-	+/high risk
227V	28	>24	Other Pacific Islander	–	–	–	–	–/+	–/-	–
228V	28	>24	Other Pacific Islander	–	–	–	NA	NA/+	NA/-	–
229V	28	>24	Other Pacific Islander	+	–	–	NA	NA/+	NA/-	+/high risk
230V	24	18-24	Indo-Fijian	+	–	–	–	–/-	–/-	+/high risk
231V	24	18-24	Indo-Fijian	–	–	–	NA	NA/-	NA/+	+/high risk
232V	30	>24	iTaukei Pacific Islander	+	–	–	+	–/-	–/-	+/low risk
233V	30	>24	iTaukei Pacific Islander	–	–	+	–	–/-	–/-	–
234V	30	>24	iTaukei Pacific Islander	–	–	–	NA	NA/+	NA/-	–
235V	33	>24	iTaukei Pacific Islander	–	–	–	–	–/+	–/-	+/low risk
236V	33	>24	iTaukei Pacific Islander	+	–	–	–	–/+	–/-	–
237V	33	>24	iTaukei Pacific Islander	–	NA	+	NA	NA/+	NA/-	–
238V	33	>24	iTaukei Pacific Islander	+	–	–	NA	NA/+	NA/-	–
239V	34	>24	iTaukei Pacific Islander	+	–	–	–	–/-	–/-	–
240V	34	>24	iTaukei Pacific Islander	–	–	–	NA	NA/-	NA/-	–
241V	34	>24	iTaukei Pacific Islander	+	–	–	NA	NA/-	NA/-	–
242V	24	18-24	iTaukei Pacific Islander	–	–	–	–	–/-	+/-	–
243V	24	18-24	iTaukei Pacific Islander	–	–	–	NA	NA/-	NA/-	–
244V	24	18-24	iTaukei Pacific Islander	+	–	–	NA	NA/-	NA/-	–
245V	24	18-24	iTaukei Pacific Islander	+	–	–	–	–/-	–/-	+/low risk
246V	30	>24	iTaukei Pacific Islander	+	–	–	–	–/+	–/-	+/high risk
247V	30	>24	iTaukei Pacific Islander	–	–	–	NA	NA/-	NA/-	–
248V	30	>24	iTaukei Pacific Islander	+	–	–	NA	–/+	NA/-	–
249V	28	>24	iTaukei Pacific Islander	+	+	–	+	+/-	–/-	+/low risk
250V	28	>24	iTaukei Pacific Islander	–	–	–	NA	NA/-	NA/-	+/low risk
251V	28	>24	iTaukei Pacific Islander	+	–	–	NA	NA/-	NA/-	+/low risk
252V	22	18-24	iTaukei Pacific Islander	+	–	–	–	–/+	–/-	–
253V	22	18-24	iTaukei Pacific Islander	–	NA	–	–	–/+	–/-	–
254V	26	>24	iTaukei Pacific Islander	–	–	–	–	–/-	–/-	–
255V	26	>24	iTaukei Pacific Islander	+	NA	–	NA	NA/-	NA/-	–
256V	26	>24	iTaukei Pacific Islander	–	–	–	NA	NA/-	NA/-	–
257V	24	18-24	Other Pacific Islander	+	–	–	+	–/-	–/-	+/low risk
258V	24	18-24	Other Pacific Islander	+	NA	–	NA	NA	NA/-	+/low risk
Footnote:
a	V, vagina; C, endocervix.
b	Samples were tested for C. trachomatis by the Xpert CT/NG assay
c	Samples were tested for N. gonorrhoeae by the Xpert CT/NG assay in the vagina
d	BV was diagnosed based on Ansel criteria
e	Vaginal samples were tested by wet prep; both vaginal and endocervical samples were tested by MSS using MetaPhlAn v3.0
f	Types: Low risk HPV types: 6, 11, 42, 43, 44, 54, 61, 70, 72, & 81; high risk HPV types: 16, 18, 31, 33, 35, 39, 45, 51, 52, 56, 58, 59, 66, & 68 (https://www.cancer.gov/about-cancer/causes-prevention/risk/infectious-agents/hpv-and-cancer)
