## Supplementary Table 2 for "The unique microbial diversity, community composition and networks of Pacific Islander endocervical and vaginal microbiomes in the presence or absence of *Chlamydia trachomatis* infection using metagenomic shotgun sequencing"

### Sheet: Sheet1
Supplementary Table 2. Metagenomic shotgun sequencing (MSS) data for Neisseria gonorrhoeae and Mycoplasma genitalium confirmed by VIRGO; Trichomonas vaginalis and Candida albicans confirmed by MetaPhlAn v3.0; and HPV by HPViewer.
Sample_ID	Ct status	Trichomonas vaginalis RPM*	Candida albicans RPM*	Neisseria gonorrhoeae RPM*	Mycoplasma genitalium RPM*	HPV Type	HPV RPK*
1V	Negative	–	–	–	–	41, 61	2.9, 2.65
1C	Negative	–	–	–	–	2, 27, 86	2.97, 2.98, 2.42
2V	Negative	–	–	1.46319	–	–	–
2C	Negative	–	–	–	–	2, 29, 41, 44, 57, 61, 63, 72, 86, 90, 102, 105, 114, 131, 146, 154	3.61, 2.34, 3.83, 2.22, 4.43, 3.03, 3.31, 2.46, 4.59, 3.27, 2.65, 2.12, 2.65, 2.23, 3.05, 2.06
3V	Negative	–	–	–	–	–	–
4V	Negative	–	–	0.817436	–	–	–
4C	Negative	–	–	–	–	2, 18, 27, 57, 61, 86, 89, 107, 114, 140, 204	3.48, 2.95, 4.54, 4.3, 3.53, 3.95, 2.88, 4.8, 3.16, 3.02, 3.06
4C	Negative	–	–	–	–	–	–
5V	Negative	–	–	2.30576	–	2, 15, 16, 25, 27, 31, 33, 40, 41, 47, 57, 61, 62, 67, 68, 74, 83, 84, 87, 89, 91, 94, 111, 114, 123, 134, 150, 158, 160, 161, 202	4.9, 2.58, 3.14, 2.36, 3.63, 1.05, 2.41, 3.25, 3.43, 4.09, 2.73, 3.41, 2.66, 2.48, 1.85, 2.93, 2.45, 3.42, 4.03, 3.25, 2.81, 2.1, 3.55, 4.92, 3.29, 2.87, 2.98, 3.62, 2.71, 2.62, 2.31
5C	Negative	–	–	–	–	–	–
6V	Negative	–	–	1.2682	–	–	–
6C	Negative	–	–	67.2495	–	2, 27, 34, 57, 84, 86, 106, 116, 153, 164, 1, 3, 4, 5, 6, 7, 8, 9, 10, 11, 12, 13, 14, 15, 17, 18, 19, 20, 21, 22, 23, 24, 25, 26, 28, 29, 30, 31, 32, 33, 36, 37, 38, 39, 40, 41, 42, 43, 44, 45, 47, 48, 49, 50, 51, 52, 53, 54, 56, 58, 59, 60, 61, 62, 63, 65, 66, 67, 68, 69, 70, 72, 74, 75, 76, 77, 78, 80, 81, 82, 83, 85, 88, 91, 92, 93, 94, 95, 96, 97, 98, 99, 100, 101, 102, 103, 104, 105, 107, 1…	19.6, 17.64, 14.98, 16.41, 13.81, 13.51, 12.78, 15.17, 30.11, 14.66, 6.88, 7.4, 7.26, 5.86, 6.29, 8.87, 8.18, 10.07, 6.81, 7.65, 7.87, 11.46, 6.76, 8.27, 8.28, 7.69, 5.95, 8.21, 5.05, 5.02, 8.33, 5.93, 4.59, 4.98, 7.82, 8.44, 6.13, 6.02, 9.5, 7.24, 5.52, 7.74, 5.7, 7.88, 7.93, 12.8, 8.11, 5.53, 6.92, 5.44, 6.2, 7.04, 7.2, 7.24, 7.91, 10.05, 5.61, 8.97, 5.88, 7.49, 7.27, 7.31, 12.49, 11.01, 7.44, …
7V	Negative	–	–	–	–	–	–
7C	Negative	–	–	1.52302	1.52302	62, 81, 86, 2, 12, 13, 18, 33, 37, 39, 40, 41, 42, 47, 51, 54, 57, 71, 78, 83, 84, 91, 96, 110, 111, 121, 144, 164, 169, 199, 61, 72, 89	15.18, 14.11, 16.83, 4.26, 3.02, 2.87, 2.18, 2.67, 2.58, 1.84, 4.55, 3.56, 3.34, 2.77, 3.43, 2.24, 3.39, 3.06, 3.23, 4.13, 4.05, 1.91, 2.85, 2.31, 12.03, 2.19, 3.44, 7.05, 2.63, 2.23, 6.31, 2.72, 7.75
8V	Negative	–	–	–	–	27, 62	2.08, 1.14
8C	Positive	–	–	6.03316	–	–	–
9V	Negative	–	–	18.6903	–	–	–
9C	Negative	–	–	0.582317	–	–	–
10V	Negative	–	–	–	–	–	–
10C	Negative	–	–	2.22934	–	–	–
11V	Negative	–	–	2.34974	–	6, 82, 52, 91	95.61, 14.07, 1.65, 1.28
11C	Negative	–	–	109.296	–	6, 31, 51, 82, 52	1746.53, 13.99, 32.83, 3252.52, 2.8
12V	Negative	–	–	–	–	–	–
12C	Negative	–	–	–	–	–	–
13V	Negative	–	–	–	–	–	–
13C	Negative	–	–	–	–	–	–
14V	Negative	–	–	1.01842	11.966	–	–
14C	Negative	–	–	54.9149	–	–	–
15V	Negative	–	–	–	–	–	–
15C	Negative	–	–	–	–	–	–
16V	Negative	–	–	10878.7	–	42, 74, 2	65.61, 19.64, 2.32
16C	Negative	–	–	407570	–	–	–
17V	Negative	–	–	4.99664	–	42	1.67
17C	Negative	–	–	–	–	–	–
18V	Negative	–	–	–	–	42	1.54
18C	Negative	–	–	–	–	42, 59	3.6, 1.56
19V	Negative	–	–	–	–	–	–
19C	Negative	–	–	–	–	–	–
20V	Negative	–	–	–	–	–	–
20C	Negative	–	–	–	–	–	–
21V	Negative	–	–	0.36119	–	–	–
21C	Negative	–	–	–	–	–	–
22V	Negative	–	–	–	–	–	–
22C	Negative	–	–	–	–	–	–
23V	Negative	–	–	1.79141	–	–	–
23C	Negative	–	–	–	–	–	–
24V	Negative	–	–	–	–	–	–
24C	Negative	–	–	–	–	–	–
25V	Negative	–	–	–	–	40	6.5
25C	Negative	–	–	–	–	40	1.82
26V	Negative	–	–	–	–	–	–
26C	Negative	–	–	–	–	–	–
27V	Negative	–	–	0.705511	–	31, 54, 74	4.19, 1.98, 3.7
27C	Negative	–	–	0.688319	–	31, 54, 73	2.62, 1.85, 1.22
28V	Negative	3796.3	–	–	–	–	–
28C	Negative	3792.2	–	–	–	–	–
29V	Negative	–	–	–	–	59, 114	1.17, 2.65
29C	Negative	–	–	–	–	–	–
30V	Negative	–	–	0.649279	–	51, 70	12.39, 1.31
30C	Negative	–	–	1.12	–	34, 1, 2, 3, 4, 5, 6, 7, 8, 9, 10, 11, 12, 13, 14, 15, 17, 18, 19, 20, 21, 22, 23, 24, 25, 26, 27, 28, 29, 30, 31, 32, 33, 36, 37, 38, 39, 40, 41, 42, 43, 44, 45, 47, 48, 49, 50, 51, 52, 53, 54, 56, 57, 58, 59, 61, 62, 63, 65, 66, 67, 68, 69, 70, 71, 72, 74, 75, 76, 77, 78, 80, 81, 82, 83, 84, 85, 86, 87, 88, 89, 90, 91, 92, 93, 94, 95, 96, 98, 99, 100, 101, 102, 103, 104, 105, 106, 107, 108, 109…	14.85, 4.55, 9.54, 4.63, 3.15, 3.06, 3.34, 3.68, 3.69, 5.03, 4.76, 3.24, 3.15, 6.77, 4.37, 2.44, 3.39, 3.97, 4.1, 3.31, 2.52, 3.39, 5.05, 2.56, 2.89, 3.01, 9.08, 4.16, 4.15, 3.39, 3.01, 4.18, 3.69, 3.15, 2.85, 3.12, 4.6, 5.07, 4.49, 5.02, 2.57, 4.18, 4.15, 3.43, 2.96, 2.8, 3.62, 3.96, 5.98, 3.0, 4.49, 3.88, 7.29, 3.74, 3.11, 6.31, 5.19, 3.58, 2.9, 3.95, 4.05, 3.04, 3.73, 3.66, 8.67, 5.44, 3.57, 2…
31V	Negative	–	–	0.4409	–	2, 18, 28, 51, 57, 68, 70, 72, 82, 87, 101, 105, 106, 164	3.61, 2.31, 2.02, 2.77, 3.52, 2.51, 2.61, 2.2, 1.81, 2.27, 3.73, 1.98, 2.81, 3.59
31C	Negative	–	–	1.68948	–	2, 7, 13, 18, 27, 29, 51, 68, 123, 131	2.84, 2.41, 2.08, 1.92, 3.63, 2.21, 1.98, 3.31, 2.47, 2.23
32V	Negative	–	–	5.02643	–	–	–
32C	Negative	–	–	1.21783	–	68	1.72
33V	Negative	–	–	2.08406	–	68	1.19
33C	Negative	–	–	8.21519	–	153, 1, 2, 3, 4, 5, 6, 7, 8, 9, 10, 11, 12, 13, 14, 15, 16, 17, 18, 19, 20, 21, 22, 23, 25, 26, 27, 28, 29, 30, 31, 32, 33, 34, 35, 36, 37, 38, 39, 40, 41, 42, 43, 44, 45, 47, 48, 49, 50, 51, 52, 53, 54, 57, 58, 59, 60, 61, 62, 63, 65, 66, 67, 68, 69, 70, 71, 72, 73, 74, 75, 76, 77, 78, 80, 81, 82, 83, 84, 85, 86, 87, 88, 89, 90, 91, 92, 93, 94, 95, 96, 97, 98, 99, 100, 101, 102, 103, 104, 105, 1…	14.5, 4.29, 9.8, 5.02, 6.03, 3.86, 3.34, 5.2, 4.22, 5.85, 6.17, 5.06, 3.15, 5.08, 4.37, 2.71, 4.58, 4.34, 5.9, 4.89, 4.5, 3.85, 3.53, 4.37, 3.67, 3.14, 11.67, 3.79, 6.36, 4.17, 4.45, 4.81, 3.56, 9.55, 2.46, 4.2, 4.89, 2.72, 4.33, 4.03, 7.26, 4.5, 3.86, 3.4, 3.11, 4.22, 2.96, 5.07, 2.92, 5.54, 5.72, 4.17, 5.28, 9.25, 3.23, 3.11, 4.83, 8.07, 6.33, 3.99, 3.17, 4.87, 3.66, 6.09, 2.93, 3.53, 7.4, 4.92…
34V	Negative	–	–	–	–	87, 102	5.29, 2.15
34C	Negative	–	–	–	–	–	–
35V	Negative	–	–	–	–	–	–
35C	Negative	–	–	–	–	2, 27, 29, 34, 40, 41, 57, 61, 71, 72, 74, 78, 83, 84, 87, 90, 91, 97, 106, 125, 140, 150, 153, 163, 204	4.51, 5.32, 2.73, 2.39, 2.73, 2.24, 3.65, 3.66, 2.42, 2.46, 2.3, 3.87, 2.32, 2.79, 3.02, 2.76, 2.68, 2.89, 3.96, 2.35, 2.2, 2.57, 11.74, 3.32, 3.06
36V	Negative	–	–	0.474645	–	–	–
36C	Negative	–	–	–	–	18	1.03
37V	Negative	–	–	1.44925	–	18	4.61
37C	Negative	–	–	–	–	18, 27, 16	80.11, 3.76, 2.75
38V	Negative	–	–	–	–	27, 34, 57, 68, 90, 114	3.24, 2.52, 3.26, 1.85, 1.89, 4.17
38C	Negative	–	–	–	–	18	1.41
39V	Negative	–	–	418.171	–	–	–
39C	Negative	–	–	3081.75	–	–	–
40V	Negative	–	–	–	–	27, 54, 57, 84, 140	3.37, 2.9, 3.13, 2.66, 2.61
40C	Negative	–	–	–	–	28	2.27
41V	Negative	–	–	–	–	87, 164	3.4, 2.63
41C	Negative	–	–	–	–	–	–
42V	Negative	–	–	–	0.053	42, 89	8.75, 7.13
42C	Negative	–	–	–	–	8, 89	2.77, 12.26
43V	Negative	–	–	–	–	42	141.39
43C	Negative	–	–	–	–	153, 1, 2, 3, 4, 5, 6, 7, 8, 9, 10, 11, 12, 13, 14, 15, 16, 17, 18, 19, 20, 21, 23, 24, 25, 26, 27, 28, 29, 30, 31, 32, 33, 34, 35, 36, 37, 38, 39, 40, 41, 42, 43, 44, 47, 48, 49, 50, 51, 52, 53, 54, 57, 58, 59, 60, 61, 62, 63, 65, 66, 67, 68, 69, 70, 71, 72, 73, 74, 75, 76, 77, 78, 80, 81, 82, 83, 84, 86, 87, 88, 89, 90, 91, 92, 93, 94, 95, 96, 97, 98, 99, 100, 101, 102, 103, 104, 105, 106, 107,…	15.75, 5.85, 11.22, 4.76, 6.03, 5.72, 4.11, 5.2, 3.3, 4.49, 3.73, 2.85, 5.51, 6.38, 2.65, 3.12, 6.67, 4.89, 3.85, 3.84, 4.77, 4.25, 4.64, 2.83, 2.62, 2.75, 10.25, 4.04, 5.45, 4.56, 3.66, 6.46, 3.05, 6.63, 3.24, 3.28, 3.94, 3.26, 3.94, 4.94, 5.67, 3.34, 2.31, 4.31, 3.83, 4.51, 5.73, 3.62, 5.14, 6.87, 3.39, 4.88, 8.07, 2.84, 6.62, 4.27, 7.95, 6.7, 3.86, 5.11, 5.92, 3.14, 3.18, 2.53, 4.31, 5.49, 4.6…
44V	Negative	–	–	3.84413	–	57	2.34
44C	Negative	–	–	5.57192	–	59, 68	1.04, 1.98
45V	Negative	–	–	3.6033	–	42	1.67
45C	Negative	–	–	–	–	153, 1, 2, 3, 4, 5, 6, 7, 8, 9, 10, 11, 12, 13, 17, 18, 19, 20, 21, 27, 28, 29, 30, 32, 33, 34, 35, 39, 40, 41, 42, 43, 45, 47, 48, 49, 50, 51, 53, 54, 56, 57, 58, 60, 61, 62, 63, 65, 68, 69, 71, 72, 73, 75, 76, 77, 80, 81, 82, 83, 84, 86, 87, 88, 89, 91, 92, 94, 96, 98, 99, 100, 101, 102, 103, 104, 105, 106, 107, 108, 109, 111, 112, 114, 115, 116, 119, 121, 122, 123, 125, 127, 129, 130, 131, 132…	15.33, 2.6, 7.61, 4.63, 4.25, 3.59, 3.34, 3.42, 2.77, 4.08, 3.21, 2.33, 3.28, 4.56, 4.07, 4.61, 3.44, 5.16, 3.19, 7.26, 3.03, 3.12, 2.74, 7.6, 2.92, 3.98, 3.11, 3.81, 4.16, 5.8, 3.47, 3.47, 2.59, 3.3, 3.66, 2.93, 3.34, 5.27, 2.09, 3.96, 3.61, 7.68, 2.71, 3.45, 7.07, 4.43, 2.89, 3.17, 2.78, 2.26, 2.42, 3.89, 2.3, 2.42, 2.83, 3.91, 2.44, 6.1, 2.84, 3.23, 4.94, 6.12, 4.28, 3.69, 4.88, 2.17, 2.89, 2.…
46V	Negative	–	–	–	–	–	–
46C	Negative	–	–	–	–	2, 27, 41, 51, 57, 61, 84, 86, 106, 117, 161, 174, 204	5.16, 3.76, 4.22, 3.03, 3.78, 4.42, 2.66, 3.82, 2.43, 2.2, 2.21, 3.0, 3.48
47V	Negative	241.173	–	–	–	–	–
47C	Negative	614.346	–	–	–	1, 2, 9, 18, 26, 27, 28, 29, 30, 40, 41, 47, 51, 57, 60, 61, 77, 78, 83, 84, 86, 87, 88, 89, 90, 92, 95, 97, 102, 113, 114, 118, 121, 136, 153, 170, 173, 174, 184	2.08, 4.9, 2.59, 3.97, 3.01, 3.5, 2.27, 1.95, 2.22, 3.25, 3.56, 2.64, 3.82, 4.69, 3.86, 5.43, 2.87, 2.84, 3.23, 2.66, 5.74, 2.52, 3.14, 2.63, 2.39, 2.34, 3.03, 3.02, 2.15, 2.45, 3.53, 2.67, 3.83, 3.03, 8.29, 2.7, 3.29, 3.0, 4.0
48V	Negative	3687.42	–	–	–	42	1.16
48C	Negative	329.127	–	–	–	2, 57, 61	3.22, 3.13, 2.9
49V	Negative	–	–	0.690501	–	73, 2, 33, 87	105.08, 2.06, 4.58, 2.02
49C	Negative	–	–	–	–	33, 73, 18	865.28, 748.65, 1.15
50V	Negative	–	–	–	–	–	–
50C	Negative	–	–	350.939	–	1, 2, 3, 7, 8, 10, 12, 16, 27, 29, 31, 32, 34, 40, 41, 42, 48, 50, 51, 54, 57, 58, 61, 62, 63, 69, 70, 71, 72, 77, 80, 84, 86, 87, 89, 90, 92, 94, 96, 99, 101, 103, 105, 106, 114, 124, 125, 129, 130, 132, 134, 137, 140, 144, 149, 150, 158, 161, 166, 174, 197, 200, 202, 205	2.6, 5.03, 2.38, 2.54, 3.56, 2.31, 3.15, 2.75, 5.45, 3.76, 2.35, 5.07, 2.92, 2.73, 3.56, 4.12, 2.39, 2.37, 3.43, 3.03, 4.04, 2.58, 7.57, 5.82, 5.1, 2.13, 3.26, 3.06, 3.24, 2.35, 2.44, 3.29, 6.37, 6.17, 3.0, 3.02, 2.61, 3.15, 3.12, 2.74, 2.35, 2.9, 2.38, 3.71, 4.42, 2.59, 2.61, 3.21, 3.13, 3.09, 3.15, 2.36, 2.61, 3.3, 2.45, 4.6, 3.34, 2.62, 3.05, 2.86, 4.14, 3.52, 2.86, 2.33
51V	Negative	–	–	–	–	–	–
51C	Negative	–	–	–	–	–	–
52V	Negative	–	–	8.9716	–	62	1.01
52C	Negative	–	–	10.4753	–	–	–
53V	Positive	404.3	–	–	–	52, 62, 70, 73, 106, 167	2.8, 2.66, 1.83, 2.3, 1.79, 2.91
53C	Positive	77.5	–	1.69225	–	–	–
54V	Positive	1627.4	–	0.317298	–	27, 40, 53, 68, 86, 175	4.28, 1.56, 1.7, 2.51, 3.7, 2.64
54C	Positive	6644.9	–	23.8243	–	2, 34, 41, 43, 57, 59, 61, 68, 82, 84, 87, 101, 114, 118, 170, 200	3.22, 2.39, 2.64, 1.67, 2.87, 4.8, 3.03, 1.98, 2.58, 2.28, 3.15, 2.63, 2.78, 2.14, 2.56, 3.52
55V	Positive	2793.5	–	9.17955	–	2, 27, 34, 1, 3, 4, 5, 6, 7, 8, 9, 10, 11, 12, 13, 14, 15, 17, 18, 19, 20, 21, 22, 23, 24, 25, 26, 28, 29, 30, 31, 32, 33, 36, 37, 38, 39, 40, 41, 42, 43, 44, 45, 47, 48, 49, 50, 51, 52, 53, 54, 56, 58, 59, 60, 61, 62, 63, 65, 66, 67, 68, 69, 70, 71, 72, 74, 75, 76, 77, 78, 80, 81, 82, 83, 84, 85, 86, 87, 88, 90, 91, 92, 93, 94, 95, 96, 97, 98, 99, 100, 101, 102, 103, 104, 105, 106, 107, 108, 109…	13.41, 13.36, 15.64, 6.11, 6.74, 6.71, 4.26, 4.88, 6.09, 6.86, 6.8, 7.2, 8.3, 5.77, 8.99, 6.1, 5.56, 5.43, 8.97, 7.94, 9.93, 4.65, 5.16, 6.28, 6.46, 5.38, 6.03, 7.32, 8.44, 5.34, 5.49, 6.97, 9.15, 5.12, 4.48, 5.43, 6.57, 8.84, 7.78, 6.69, 4.88, 5.75, 5.05, 6.86, 5.21, 4.0, 5.85, 8.57, 8.78, 4.96, 7.52, 4.28, 4.65, 4.67, 7.17, 8.58, 8.6, 5.51, 6.63, 5.53, 5.36, 7.67, 6.26, 5.88, 12.12, 5.44, 5.74,…
55C	Positive	1014.69	–	–	–	–	–
56V	Positive	–	–	–	–	1, 2, 13, 24, 48, 62, 89, 90, 149, 164, 172	2.21, 2.58, 2.08, 1.89, 2.25, 2.53, 2.25, 4.65, 2.45, 2.49, 2.53
56C	Positive	–	–	162.777	–	40, 123	1.56, 2.47
57V	Positive	–	–	2.28435	–	90	1229.61
57C	Positive	–	–	89.2134	–	57, 90	2.73, 2.64
58V	Positive	–	–	1328.84	–	–	–
58C	Positive	–	–	2.84166	–	13, 27, 54, 57	2.08, 2.59, 1.98, 2.87
59V	Positive	–	–	–	–	30, 39, 56, 59, 40, 58, 90	15.51, 14.58, 15.77, 49.82, 12.87, 6.07, 1.13
59C	Positive	–	–	7.40318	–	56, 30, 39, 40, 58, 59, 70	14.57, 7.04, 11.56, 7.28, 1.68, 10.64, 1.04
60V	Positive	–	–	2.53461	–	–	–
60C	Positive	–	–	7.40318	–	–	–
61V	Positive	–	–	–	–	82	1.03
61C	Positive	–	–	93.945	–	–	–
62V	Positive	–	–	4.51164	–	34, 9, 11, 32, 39, 53, 57, 84, 87, 124, 131, 161	16.04, 2.04, 2.46, 2.91, 12.48, 1.83, 2.21, 2.41, 1.89, 2.32, 1.95, 2.35
62C	Positive	–	–	43.4858	173.943	34, 39, 105	6.23, 1.18, 2.38
63V	Positive	–	–	5.5796	–	1, 2, 5, 8, 11, 15, 19, 23, 26, 27, 29, 30, 31, 36, 37, 38, 39, 40, 41, 42, 43, 47, 51, 52, 53, 54, 57, 61, 71, 72, 78, 82, 83, 84, 86, 87, 89, 90, 92, 94, 96, 97, 98, 99, 101, 102, 104, 105, 106, 107, 111, 113, 114, 118, 121, 124, 125, 131, 134, 142, 146, 147, 148, 149, 150, 154, 158, 159, 160, 173, 178, 204, 205	3.51, 6.83, 2.26, 3.03, 2.59, 2.85, 2.78, 2.87, 2.49, 7.52, 2.99, 2.35, 2.35, 2.76, 2.99, 2.72, 2.36, 2.99, 3.96, 2.57, 2.44, 3.3, 3.3, 4.32, 6.52, 5.81, 4.95, 5.43, 3.57, 2.59, 3.74, 2.97, 3.1, 2.79, 3.06, 4.03, 2.75, 3.77, 2.61, 3.8, 4.07, 2.89, 2.17, 2.87, 3.59, 3.79, 5.04, 2.12, 2.81, 3.73, 3.83, 2.31, 2.65, 3.47, 3.97, 2.46, 3.13, 3.9, 2.6, 2.58, 2.77, 4.15, 2.79, 3.14, 3.65, 2.75, 4.59, 3.0…
63C	Positive	–	–	19.4262	–	2, 3, 9, 10, 13, 16, 17, 18, 20, 27, 28, 29, 32, 37, 38, 40, 41, 43, 44, 47, 49, 51, 52, 53, 54, 57, 58, 60, 61, 62, 65, 66, 68, 69, 72, 75, 77, 78, 81, 82, 83, 84, 86, 87, 88, 89, 90, 91, 92, 93, 94, 99, 100, 101, 102, 103, 106, 107, 108, 109, 110, 111, 112, 114, 116, 120, 121, 125, 128, 131, 132, 137, 144, 145, 149, 150, 152, 159, 163, 164, 165, 166, 167, 170, 173, 174, 175, 178, 200, 201, 205	7.61, 3.7, 2.86, 2.7, 3.52, 2.48, 3.12, 2.95, 3.05, 5.71, 3.15, 2.73, 4.69, 3.4, 2.58, 3.51, 3.83, 2.7, 2.35, 2.64, 2.53, 4.48, 3.56, 3.78, 5.41, 6.38, 1.94, 2.62, 5.05, 3.54, 4.14, 4.21, 2.51, 2.0, 3.37, 2.95, 2.35, 4.13, 3.94, 4.65, 2.97, 3.04, 5.61, 4.16, 2.87, 4.13, 2.64, 3.06, 2.34, 2.16, 3.02, 2.74, 3.25, 2.07, 2.78, 3.87, 5.24, 4.67, 2.52, 3.16, 2.31, 4.1, 2.08, 6.44, 6.26, 3.42, 3.69, 2.8…
64V	Positive	–	–	–	–	–	–
64C	Positive	–	–	1.11059	–	6	1.41
65V	Positive	–	–	0.605121	–	–	–
65C	Positive	–	–	1.52595	–	–	–
66V	Positive	–	–	8.59521	–	53, 68, 2, 40, 41, 44, 52, 82	19.57, 46.05, 2.71, 6.24, 2.37, 2.48, 5.6, 2.19
66C	Positive	–	–	19.9843	–	40, 44, 52, 68, 18, 59, 70	357.61, 51.21, 175.51, 1075.03, 1.67, 1.56, 2.48
67V	Positive	–	–	6.58532	–	–	–
67C	Positive	–	–	3.04264	–	–	–
68V	Positive	85.9428	–	–	–	34, 42, 43, 91, 40, 44, 86, 103, 73	17.63, 63.17, 64.64, 221.94, 1.69, 3.27, 1.66, 4.84, 1.08
68C	Positive	–	–	–	58.7711	34, 42, 43, 59, 91	1.72, 6.69, 12.08, 1.43, 8.16
69V	Positive	–	–	22.0826	–	2, 39, 54, 90	3.61, 7.62, 1.32, 2.14
69C	Positive	–	–	846.541	–	39	8.14
70V	Positive	–	–	–	–	–	–
70C	Positive	–	–	–	–	–	–
71V	Positive	–	–	0.476267	–	–	–
71C	Positive	–	–	–	–	–	–
72V	Positive	–	–	1.29308	–	31, 58, 67, 39, 42, 59, 86, 91, 137, 52	1420.09, 81.98, 64.47, 12.48, 10.29, 9.86, 2.55, 10.08, 2.08, 1.14
72C	Positive	–	–	47.0654	–	31, 58, 39, 42, 59, 91, 52, 67	2287.21, 28.14, 9.85, 8.36, 6.23, 9.44, 1.4, 2.48
73V	Positive	–	–	–	1.994	18, 31	1.03, 7.59
73C	Positive	–	–	–	7.69268	31, 18, 52, 61, 71, 78, 83, 114	178.13, 1.67, 3.05, 2.9, 2.42, 2.84, 2.84, 3.28
74V	Positive	–	–	–	–	53	60.8
74C	Positive	–	–	0.131913	–	53	53.36
75V	Positive	–	–	0.0498753	–	53, 23	57.66, 2.32
75C	Positive	–	–	1.25107	1.25107	53, 10, 17, 27, 42, 61	61.45, 2.06, 2.31, 3.11, 2.19, 2.52
76V	Positive	–	–	0.858155	–	–	–
76C	Positive	–	–	0.167797	–	18	2.18
77V	Positive	–	–	1.64471	–	61	9.97
77C	Positive	–	–	1.78912	–	2	2.58
78V	Positive	–	–	0.634264	–	18, 62, 16	1459.5, 3.54, 8.37
78C	Positive	–	–	0.16955	–	18, 62, 16	7841.07, 4.55, 5.75
79V	Positive	–	–	–	–	–	–
79C	Positive	–	–	–	–	18, 83	3.08, 1.55
80V	Positive	–	–	2.03663	–	16, 28	2.09, 2.02
80C	Positive	–	–	2.1878	7.65731	86, 87, 90, 114	3.06, 2.9, 2.39, 3.79
81V	Positive	–	–	61.378	–	–	–
81C	Positive	–	–	247.286	–	–	–
82V	Positive	–	–	–	513.695	39, 42, 52, 56, 73, 90, 2, 6, 8, 11, 13, 27, 28, 29, 40, 41, 50, 53, 54, 57, 59, 61, 62, 63, 65, 72, 78, 81, 84, 86, 87, 92, 100, 101, 103, 105, 107, 111, 114, 117, 118, 122, 132, 134, 139, 143, 150, 155, 159, 160, 161, 164, 167, 172, 174, 202, 204, 205, 16, 32, 45, 70, 89, 106	566.27, 931.56, 56.59, 1790.32, 18.5, 39.21, 5.16, 3.08, 4.35, 3.89, 2.6, 5.06, 3.03, 1.95, 8.71, 2.9, 2.51, 2.74, 2.9, 3.78, 4.02, 4.04, 3.16, 4.55, 2.62, 2.72, 3.49, 3.18, 4.56, 6.25, 3.02, 3.16, 2.71, 5.11, 3.32, 2.78, 3.87, 2.87, 3.16, 2.2, 3.74, 2.6, 2.11, 3.69, 3.0, 2.48, 3.11, 2.31, 3.72, 2.84, 2.49, 4.29, 3.74, 2.95, 3.55, 2.72, 3.06, 2.6, 10.72, 4.43, 3.37, 2.22, 2.5, 3.96
82C	Positive	–	–	1.56392	224.423	42, 56, 6, 27, 39, 40, 52, 61, 68, 70, 73, 81, 84, 87, 90, 101, 106, 16	18.4, 17.64, 1.67, 4.41, 6.83, 2.08, 1.78, 3.79, 1.19, 1.96, 1.89, 3.43, 3.17, 4.54, 2.76, 3.18, 3.58, 1.44
83V	Positive	–	–	–	0.643	39, 51, 58, 90, 103	1.58, 2.11, 1.03, 2.01, 2.49
83C	Positive	–	–	0.124818	0.124818	30, 57, 59, 87, 169	1.3, 2.21, 1.3, 1.51, 2.35
84V	Positive	–	–	–	–	18, 43, 90, 70, 84	122.02, 16.84, 129.07, 1.44, 1.77
84C	Positive	–	–	0.637549	–	18, 90, 43, 44, 51, 84, 110	110.87, 114.87, 7.2, 2.09, 3.03, 1.9, 2.04
85V	Positive	–	–	–	–	1, 2, 8, 41, 43, 51, 61, 71, 76, 83, 87, 89, 90, 92, 101, 114, 144, 147, 150, 161, 164	1.95, 4.38, 2.37, 2.11, 2.06, 2.24, 3.15, 3.06, 2.16, 3.61, 2.9, 2.63, 2.26, 2.06, 3.04, 3.03, 2.75, 2.77, 2.03, 3.04, 2.9
85C	Positive	–	–	–	–	–	–
86V	Positive	–	–	–	–	27, 32, 59	3.63, 2.91, 1.3
86C	Positive	–	–	143.236	–	–	–
87V	Positive	3798.12	–	6.51765	–	33, 68	1.14, 1.32
87C	Positive	410.725	–	21.3413	–	33, 2, 3, 8, 10, 11, 18, 27, 57, 61, 83, 84, 86, 89, 108	13.73, 3.61, 2.12, 2.11, 2.57, 2.98, 2.05, 3.63, 2.73, 2.52, 2.97, 2.79, 3.19, 2.5, 2.8
88V	Positive	–	–	–	–	16, 35, 53, 56, 73, 82, 87, 101	1.31, 1.82, 3.65, 2.14, 2.84, 3.61, 1.51, 3.04
88C	Positive	–	–	105.474	–	2, 153, 1, 3, 4, 5, 6, 7, 8, 9, 10, 11, 12, 13, 14, 15, 16, 17, 18, 19, 20, 21, 22, 23, 24, 25, 26, 28, 29, 30, 31, 32, 33, 34, 35, 36, 37, 38, 39, 40, 41, 42, 43, 44, 45, 47, 48, 49, 50, 51, 52, 53, 54, 56, 58, 59, 60, 61, 62, 63, 65, 66, 68, 69, 70, 71, 72, 73, 74, 75, 76, 77, 78, 80, 81, 82, 83, 84, 85, 86, 87, 88, 90, 91, 92, 93, 94, 95, 96, 97, 98, 99, 100, 101, 102, 103, 104, 105, 106, 107,…	13.54, 18.23, 6.5, 4.1, 7.26, 3.86, 4.75, 5.58, 4.35, 5.58, 4.89, 3.37, 4.46, 7.68, 4.64, 3.12, 3.53, 3.53, 6.15, 4.89, 6.22, 5.31, 3.39, 4.92, 3.5, 3.67, 3.93, 3.66, 4.54, 4.82, 3.27, 8.74, 5.34, 7.03, 3.63, 3.55, 5.16, 3.94, 5.91, 6.11, 7.78, 5.66, 3.86, 4.57, 5.18, 5.54, 2.68, 5.73, 5.01, 6.07, 5.34, 4.83, 3.96, 2.94, 5.29, 4.93, 4.83, 8.33, 10.5, 4.96, 4.42, 6.45, 4.37, 3.46, 4.83, 8.8, 6.22,…
89V	Positive	–	–	1.53344	–	39, 45, 53, 91	1.44, 2.46, 1.83, 1.53
89C	Positive	–	–	2.07018	–	39, 45, 82, 91	3.02, 1.17, 9.3, 1.02
90V	Positive	–	–	5.81769	–	82	2.07
90C	Positive	–	–	–	–	2, 56, 82	3.61, 1.6, 9.55
91V	Positive	–	–	1465.52	–	40, 42, 74, 103, 153, 1, 2, 3, 4, 5, 6, 10, 11, 12, 15, 18, 19, 20, 23, 25, 26, 27, 28, 29, 30, 31, 34, 35, 36, 37, 38, 39, 41, 43, 47, 49, 50, 51, 52, 54, 57, 60, 61, 62, 63, 65, 66, 68, 69, 70, 71, 72, 75, 76, 77, 78, 80, 82, 83, 84, 86, 87, 88, 89, 90, 91, 92, 94, 95, 96, 97, 98, 99, 100, 101, 102, 104, 105, 106, 107, 110, 112, 113, 114, 115, 116, 117, 118, 119, 120, 121, 123, 124, 125, 126, 1…	193.24, 314.16, 51.65, 88.52, 15.75, 3.77, 9.93, 3.83, 4.93, 2.53, 3.08, 2.83, 2.85, 3.28, 2.98, 4.1, 2.38, 3.05, 3.82, 2.49, 3.28, 10.38, 3.15, 4.93, 2.09, 3.27, 4.11, 2.59, 2.36, 4.75, 3.12, 3.15, 7.78, 3.08, 2.24, 3.2, 3.62, 4.75, 5.85, 4.62, 5.47, 3.59, 5.93, 10.5, 2.48, 4.0, 3.82, 3.71, 3.33, 5.48, 4.59, 5.18, 2.95, 3.64, 3.52, 3.87, 4.47, 4.0, 3.74, 4.94, 7.39, 7.56, 3.55, 6.25, 4.78, 2.3, …
91C	Positive	–	–	–	–	40, 42, 62, 103	29.91, 44.77, 2.28, 4.7
92V	Negative	–	–	0.452722	–	–	–
92C	Negative	–	–	–	–	–	–
93V	Positive	–	–	2.39087	–	27, 57, 107	3.24, 2.73, 3.6
94V	Negative	–	596.757	3.54475	–	18, 2, 27, 39, 41, 57, 59, 62, 65, 76, 81, 86, 89, 102, 106, 114, 143, 160, 16	41.91, 3.35, 2.98, 1.71, 2.64, 3.52, 8.82, 3.04, 2.76, 2.7, 3.18, 2.68, 2.75, 2.15, 4.09, 3.03, 2.09, 1.94, 2.09
95V	Negative	–	–	–	–	66	2.1
96V	Negative	–	–	–	–	–	–
97V	Negative	–	–	–	–	–	–
98V	Negative	–	–	–	–	39, 62, 101, 34, 43, 52	318.93, 36.18, 18.94, 1.33, 5.65, 2.54
99V	Positive	–	–	–	–	52, 62, 44, 59, 106, 81, 89	1791.81, 1036.05, 8.75, 6.23, 2.17, 9.41, 5.38
100V	Negative	–	–	3.67474	–	2, 27, 42, 57, 62, 66, 86, 87	2.84, 3.24, 1.29, 3.39, 7.97, 1.84, 9.18, 6.3
101V	Negative	–	–	–	–	2, 57, 62, 89	3.61, 2.47, 3.42, 2.25
102V	Positive	–	–	353.522	–	66, 18	70.78, 5.0
103V	Negative	–	–	14.3003	–	66, 90, 18, 86	3873.7, 32.55, 11.02, 6.63
104V	Positive	–	–	0.230028	–	–	–
105V	Negative	–	–	–	–	2, 12, 14, 40, 42, 63, 66, 83, 86, 91, 114, 125, 134, 138, 171	3.61, 2.23, 2.52, 2.34, 3.6, 2.34, 1.84, 2.84, 4.21, 2.17, 3.41, 2.74, 3.42, 2.47, 2.22
106V	Positive	20849.6	–	–	–	–	–
107V	Negative	1075.8	–	135.04	–	–	–
108V	Positive	–	–	13.9128	–	–	–
109V	Negative	–	–	–	–	66	1.71
110V	Negative	–	–	–	–	16, 27, 72, 73, 90, 91, 101	1.05, 2.46, 2.33, 1.08, 2.01, 2.93, 2.21
111V	Negative	–	–	–	–	2, 16, 62, 88	2.32, 1.05, 2.78, 2.18
112V	Negative	–	–	6.58276	–	40	1.69
113V	Negative	–	–	0.124421	–	43, 74, 175	32.77, 1.28, 4.44
114V	Negative	–	–	–	–	83	2.71
115V	Negative	–	–	–	–	18, 62	2.44, 2.28
116V	Negative	–	–	0.778026	–	–	–
117V	Negative	–	–	–	–	–	–
118V	Negative	–	–	–	–	62	1.26
119V	Negative	–	–	–	–	52, 62, 101	2.54, 4.68, 2.76
120V	Positive	–	–	0.0850171	–	34, 40, 1, 2, 5, 8, 10, 11, 12, 13, 17, 18, 19, 21, 24, 26, 27, 28, 29, 30, 32, 33, 36, 37, 41, 42, 43, 44, 47, 48, 49, 50, 54, 56, 57, 58, 59, 60, 61, 62, 63, 70, 71, 74, 75, 76, 77, 78, 80, 81, 82, 83, 84, 86, 87, 88, 89, 91, 92, 94, 97, 98, 99, 100, 101, 102, 104, 105, 106, 108, 110, 112, 114, 115, 116, 119, 120, 122, 123, 127, 128, 130, 131, 132, 133, 134, 135, 136, 137, 138, 139, 140, 142, 1…	182.02, 56.57, 4.03, 4.13, 2.66, 2.37, 2.31, 2.59, 2.89, 3.65, 2.85, 2.31, 5.42, 2.39, 2.42, 2.49, 3.11, 2.9, 2.86, 2.35, 3.55, 3.18, 2.63, 2.99, 3.3, 2.32, 2.44, 2.61, 2.38, 2.96, 2.67, 3.9, 3.17, 2.81, 3.26, 3.36, 3.5, 2.76, 4.16, 3.54, 2.2, 2.09, 2.3, 2.68, 2.42, 2.16, 2.48, 2.07, 4.34, 3.05, 2.97, 3.1, 2.91, 2.55, 3.4, 3.82, 3.13, 2.42, 2.2, 2.62, 2.1, 2.17, 1.96, 3.39, 3.32, 3.28, 2.04, 2.65…
121V	Negative	–	–	–	–	34, 40, 1, 8, 62, 66, 74, 86, 120, 123	167.04, 44.34, 2.34, 2.11, 2.02, 1.84, 1.91, 2.29, 2.19, 2.33
122V	Negative	–	–	–	–	58	24.79
123V	Negative	–	–	–	–	58, 1, 2, 9, 11, 27, 32, 42, 43, 50, 57, 61, 65, 71, 73, 74, 82, 89, 103, 108, 119, 143, 144, 148, 168, 174, 175, 184, 204, 16	18.85, 2.34, 2.58, 1.91, 2.07, 2.98, 3.93, 2.57, 2.31, 2.37, 2.34, 3.03, 2.48, 2.3, 1.35, 2.3, 2.84, 3.13, 2.49, 2.52, 2.34, 2.61, 2.89, 2.09, 2.36, 3.0, 5.69, 3.03, 2.23, 2.62
124V	Negative	–	–	–	–	27, 40, 42, 57, 78	2.59, 2.34, 1.16, 2.6, 1.94
125V	Negative	–	164.744	–	–	42, 8, 51, 61	30.23, 2.51, 4.88, 2.4
126V	Positive	–	–	–	–	2, 29, 34, 40, 52, 54, 57, 62, 66, 72, 74, 89, 95, 102, 103, 114, 130	3.74, 2.99, 2.39, 2.47, 2.93, 2.51, 3.65, 3.04, 2.24, 2.2, 2.3, 1.75, 2.35, 2.27, 2.35, 2.27, 3.13
127V	Negative	–	–	–	–	–	–
128V	Positive	–	–	–	–	–	–
129V	Negative	–	–	–	–	27, 42, 66	3.11, 1.03, 1.05
130V	Positive	–	–	–	–	31, 54, 59, 62	23.67, 2.38, 1.17, 1.14
131V	Negative	–	–	0.0848822	–	31	8.63
132V	Negative	–	–	–	–	6, 42, 87, 1, 2, 4, 8, 9, 17, 23, 27, 39, 41, 43, 50, 52, 57, 60, 62, 67, 71, 72, 82, 89, 94, 101, 102, 105, 130, 134, 139, 145, 146, 153, 161, 170, 172, 174, 184, 197, 32	61.34, 85.68, 29.48, 2.73, 5.03, 2.6, 2.24, 2.31, 2.31, 2.59, 4.15, 2.5, 3.03, 2.7, 2.37, 3.56, 2.08, 2.9, 3.29, 1.96, 3.19, 2.07, 3.23, 4.0, 2.36, 2.76, 3.03, 3.04, 2.45, 2.6, 2.46, 3.25, 2.49, 9.39, 2.9, 2.43, 2.81, 2.32, 2.76, 2.62, 4.43
133V	Negative	–	–	1.80818	–	44, 53, 2, 25, 27, 52, 57	23.38, 207.83, 3.35, 2.1, 2.59, 2.29, 3.39
134V	Negative	–	–	–	–	18, 44, 53, 114	1.28, 1.05, 4.96, 1.39
135V	Positive	–	–	–	–	62, 83, 84, 121, 89	32.76, 1.94, 2.91, 1.5, 3.75
136V	Negative	–	–	–	–	2, 66	2.84, 1.18
137V	Negative	–	–	–	–	16, 42, 52, 84, 91, 39	14.12, 45.03, 21.11, 132.16, 56.38, 1.97
138V	Negative	–	–	–	–	42, 52	15.7, 4.45
139V	Negative	–	–	–	–	16, 52, 90, 39, 42	14.51, 28.49, 2.01, 2.23, 1.93
140V	Negative	–	–	–	–	–	–
141V	Negative	–	–	–	–	–	–
142V	Negative	–	–	–	–	57	2.08
143V	Positive	–	–	–	–	16	244.64
144V	Negative	–	–	–	–	16, 53	12.81, 2.87
145V	Positive	–	–	–	–	39, 51, 53, 59, 62, 68, 87, 108, 52, 56, 103	73.95, 56.57, 35.23, 263.62, 14.67, 44.99, 85.79, 26.01, 5.09, 3.07, 1.94
146V	Negative	–	–	2.85499	2.855	62, 74, 87, 52, 66	105.88, 15.81, 119.8, 1.14, 9.74
147V	Positive	–	–	–	–	18, 31, 39, 59, 91	1.03, 4.05, 1.97, 1.69, 1.91
148V	Positive	–	–	–	–	16, 73	1.05, 5.54
149V	Negative	–	–	–	–	16, 56	578.45, 86.33
150V	Negative	–	–	–	–	56, 66	1421.62, 1.18
151V	Negative	–	–	4.50142	–	–	–
152V	Negative	–	–	–	–	–	–
153V	Positive	–	–	–	–	–	–
154V	Negative	–	–	–	–	53, 62	2.61, 1.9
155V	Negative	–	–	–	–	–	–
156V	Negative	–	–	0.59682	–	–	–
157V	Negative	–	–	–	–	34, 73	1.46, 2.3
158V	Negative	–	–	–	–	73, 34	93.06, 1.59
159V	Negative	–	–	–	–	–	–
160V	Negative	–	–	–	–	–	–
161V	Negative	–	–	–	–	34, 57, 73, 90	3.31, 2.21, 1.35, 2.01
162V	Positive	–	–	–	–	32	4.05
163V	Negative	–	–	–	–	34, 42, 89	1.06, 1.29, 1.38
164V	Negative	–	–	–	2.6	–	–
165V	Negative	–	–	–	–	–	–
166V	Negative	–	–	–	–	–	–
167V	Positive	–	–	–	–	–	–
168V	Negative	–	–	–	–	6, 52, 90	3.34, 1.14, 1.01
169V	Negative	–	–	0.578182	–	–	–
170V	Negative	–	–	–	–	–	–
171V	Negative	–	–	–	–	73	3.65
172V	Negative	–	–	–	–	34, 42, 73	1.72, 4.63, 2.57
173V	Negative	–	–	0.307541	–	–	–
174V	Positive	–	–	–	–	–	–
175V	Negative	–	–	–	–	54	1.19
176V	Positive	–	–	–	–	90	6.79
177V	Positive	16.9518	–	–	–	1, 2, 7, 8, 10, 11, 15, 18, 21, 22, 27, 29, 30, 31, 32, 34, 36, 38, 40, 41, 48, 51, 52, 54, 56, 57, 58, 61, 66, 72, 78, 84, 86, 87, 88, 89, 90, 96, 99, 101, 102, 104, 105, 106, 108, 116, 118, 120, 121, 126, 130, 133, 134, 136, 137, 140, 146, 153, 157, 158, 161, 162, 165, 168, 170, 172, 179, 199, 200, 204, 205	2.99, 6.32, 2.92, 2.64, 2.96, 3.24, 2.3, 3.33, 2.39, 2.04, 4.67, 3.51, 2.87, 2.48, 4.18, 3.45, 2.1, 4.35, 3.38, 3.83, 2.25, 4.22, 3.69, 2.24, 3.07, 4.17, 2.32, 3.28, 3.82, 2.59, 3.87, 3.55, 4.33, 4.28, 3.69, 4.0, 3.02, 3.25, 2.61, 2.9, 1.77, 2.32, 3.17, 2.81, 3.22, 2.78, 2.94, 2.19, 2.74, 2.46, 2.86, 2.31, 2.19, 3.31, 2.36, 3.3, 3.05, 11.74, 2.66, 2.5, 2.62, 3.33, 3.37, 3.19, 2.02, 2.95, 2.65, 3.…
178V	Negative	–	–	–	–	33	2.41
179V	Negative	–	–	–	–	33	21.99
180V	Negative	–	–	5.48663	–	–	–
181V	Negative	–	–	0.160309	–	2, 13, 27, 57, 61, 65, 71, 86, 87, 89, 95, 114, 136, 144, 162, 184	3.35, 2.87, 2.85, 3.39, 4.16, 2.07, 1.91, 3.57, 2.14, 3.63, 2.21, 2.02, 3.58, 3.16, 2.36, 2.9
182V	Positive	–	–	–	–	31	1.18
183V	Negative	–	–	–	–	52	2.03
184V	Negative	–	–	–	–	67	262.59
185V	Negative	–	–	1.04464	–	–	–
186V	Negative	–	–	–	–	74, 83	59.69, 4.78
187V	Negative	–	–	–	–	–	–
188V	Positive	516.211	–	0.352006	0.704	66	1.58
189V	Negative	–	–	–	–	34, 52	1.19, 1.14
190V	Positive	–	–	–	–	–	–
191V	Negative	–	–	–	–	–	–
192V	Negative	–	–	–	–	18, 43, 70, 90, 84	15.51, 398.92, 17.5, 3367.35, 1.27
193V	Positive	–	–	–	–	18, 43, 90, 70, 84	51.14, 112.97, 1551.09, 4.7, 10.77
194V	Negative	–	–	–	–	73, 33, 69	80.9, 5.34, 1.2
195V	Negative	–	–	–	–	6, 16, 73	1.03, 1.31, 1.08
196V	Negative	–	–	0.333331	–	16, 42, 73, 89, 34	144.22, 39.11, 77.12, 2.13, 3.31
197V	Negative	–	–	16.3519	–	16, 34, 42, 73, 87, 90	23.01, 584.78, 38.47, 4553.62, 1.01, 1.26
198V	Negative	–	–	–	–	44, 62, 90	2.09, 1.52, 1.13
199V	Positive	–	–	50.5326	–	18	6.02
200V	Negative	–	–	–	–	–	–
201V	Negative	–	–	–	–	53, 87, 103	437.83, 141.09, 13.0
202V	Negative	–	–	–	–	87, 53	64.0, 11.74
203V	Negative	–	–	–	–	67, 89, 34	13.6, 95.94, 12.06
204V	Negative	–	–	–	–	34, 59, 101	26.65, 1.04, 1.38
205V	Positive	–	–	–	–	16, 87, 90	1.7, 2.02, 11.44
206V	Negative	–	–	–	–	–	–
207V	Positive	–	–	1400.06	–	–	–
208V	Positive	–	–	17.7792	9.013	34	1.33
209V	Positive	–	–	–	–	39, 59, 30, 40, 56, 58	25.35, 45.8, 9.13, 4.16, 6.82, 2.19
210V	Positive	13148.9	–	1.73225	–	153, 1, 2, 3, 5, 6, 7, 8, 9, 10, 12, 13, 16, 23, 27, 28, 29, 32, 35, 37, 40, 41, 42, 43, 44, 45, 47, 48, 49, 50, 51, 52, 54, 57, 61, 62, 63, 65, 67, 71, 72, 74, 75, 76, 77, 78, 80, 81, 83, 84, 86, 87, 89, 90, 91, 92, 96, 98, 99, 101, 103, 104, 106, 108, 109, 110, 114, 118, 119, 121, 123, 125, 126, 128, 131, 132, 134, 139, 142, 143, 144, 145, 146, 150, 159, 161, 162, 163, 166, 167, 170, 172, 174, …	14.78, 3.12, 7.99, 2.78, 3.46, 3.08, 2.92, 2.24, 2.99, 2.96, 2.36, 3.78, 2.35, 2.32, 5.71, 3.28, 4.02, 6.84, 2.59, 3.4, 3.38, 3.96, 2.44, 4.11, 3.4, 3.37, 2.11, 2.96, 3.07, 3.34, 3.96, 3.94, 3.03, 4.69, 6.31, 4.55, 2.34, 3.86, 2.75, 3.44, 4.28, 3.19, 3.62, 2.43, 3.65, 3.49, 3.8, 5.09, 2.06, 4.31, 6.5, 5.67, 4.75, 3.64, 2.17, 3.57, 2.98, 3.12, 4.18, 3.59, 3.87, 3.81, 3.83, 3.5, 2.47, 2.58, 4.92, 2…
211V	Positive	–	–	226.27	–	–	–
212V	Positive	–	–	7.81155	–	–	–
213V	Negative	–	–	–	–	–	–
214V	Positive	–	–	4.7401	–	–	–
215V	Negative	–	–	–	–	–	–
216V	Positive	–	–	4.882	–	–	–
217V	Positive	–	–	–	–	35	1.43
218V	Positive	–	–	0.401102	–	–	–
219V	Positive	–	–	9.70728	–	31	1.57
220V	Negative	9807.71	–	–	–	59	1.43
221V	Positive	–	–	1.0456	2.091	–	–
222V	Positive	–	–	1.87229	–	67	1.05
223V	Negative	–	–	–	–	67	42.24
224V	Negative	–	–	3.69486	–	67	1.7
225V	Positive	–	–	–	–	73, 90	1.49, 1.13
226V	Positive	–	–	–	0.174	51	53.53
227V	Negative	27.5192	–	–	–	–	–
228V	Negative	86.6216	–	–	–	–	–
229V	Positive	38.418	–	–	–	16	3.92
230V	Positive	–	–	–	–	67, 6, 31	13.99, 1.54, 1.57
231V	Negative	–	16.9656	0.69408	0.694	67, 31	48.25, 1.18
232V	Positive	–	–	–	–	134	2.19
233V	Negative	–	–	–	–	–	–
234V	Negative	1506.39	–	–	2.871	–	–
235V	Negative	688.543	–	–	–	70	312.88
236V	Positive	51.1396	–	–	0.467	–	–
237V	Negative	1437.3	–	–	3.437	–	–
238V	Positive	1308.12	–	–	0.337	–	–
239V	Positive	–	–	1.55072	–	–	–
240V	Negative	–	–	0.388315	–	–	–
241V	Positive	–	–	–	–	–	–
242V	Negative	–	–	–	–	–	–
243V	Negative	–	–	–	–	–	–
244V	Positive	–	–	–	–	–	–
245V	Positive	–	–	–	–	113	1.5
246V	Positive	2498.62	–	–	–	31	3.4
247V	Negative	–	–	–	–	–	–
248V	Positive	10191	–	–	–	–	–
249V	Positive	–	–	–	–	62	1.01
250V	Negative	–	–	–	–	53, 62	2.48, 7.97
251V	Positive	–	–	–	–	54	3.56
252V	Positive	150010	–	–	–	–	–
253V	Negative	4711.43	–	–	–	–	–
254V	Negative	–	–	–	–	–	–
255V	Positive	–	–	–	–	–	–
256V	Negative	–	–	–	–	–	–
257V	Positive	–	–	–	–	67	12.42
258V	Positive	–	–	–	–	67, 14, 43	34.65, 1.06, 7.07
*Bold indicates putative presence of the pathogen based on >3 different regions of the genome represented by the reads; confirmed reads were divided by total microbial reads, excluding all human reads, and multiplied by a million to arrive at a value per million reads (RPM), Reads per kilobase (RPK) was calculated by the HPViewer; divide the read counts by the length of each gene in kilobases.
