## Supplementary Table 5 for "The unique microbial diversity, community composition and networks of Pacific Islander endocervical and vaginal microbiomes in the presence or absence of *Chlamydia trachomatis* infection using metagenomic shotgun sequencing"

### Sheet: Sheet1
Supplementary Table 5. Average of the relative abundance data for each species of the newly assigned sub community state types (subCSTs).
Species	IV-D0 (n=51)*	IV-D1 (n=18)*	IV-D2 (n=18)*	IV-E (n=25)*
Acidaminococcus_intestini	5.48567e-06	2.25666e-05	9.60438e-06	3.65902e-05
Acinetobacter_baumannii	1.21166e-06	5.92459e-07	1.17714e-06	7.27801e-05
Actinobacillus_pleuropneumoniae	3.87037e-08	0	7.32967e-09	1.66063e-08
Actinobaculum_massiliae	0.000694727	1.11899e-06	9.03745e-07	2.58809e-05
Actinobaculum_schaalii	9.44564e-05	7.21682e-08	3.32584e-08	1.1685e-05
Actinomyces_coleocanis	1.17086e-07	3.23561e-08	5.08093e-07	1.50221e-08
Actinomyces_europaeus	3.90238e-07	2.72955e-07	1.7929e-06	1.6457e-06
Actinomyces_graevenitzii	4.97749e-05	8.77233e-05	6.06119e-05	9.22018e-05
Actinomyces_neuii	2.87987e-06	3.16787e-06	2.08812e-07	1.90152e-05
Actinomyces_sp.	1.78166e-05	3.63741e-05	4.81309e-05	4.82816e-05
Actinomyces_turicensis	3.37517e-05	2.13388e-05	2.36625e-05	0.000708216
Actinomyces_urogenitalis	7.60539e-07	5.13095e-07	2.4005e-07	1.08842e-05
Aerococcus_urinae	5.1921e-06	1.65232e-06	1.04514e-06	3.82923e-06
Aerococcus_viridans	4.0143e-08	5.20925e-08	1.79555e-07	2.52183e-06
Anaerococcus_hydrogenalis	7.64217e-05	8.90311e-05	0.000154101	0.000356029
Anaerococcus_lactolyticus	0.000464871	0.000263268	4.9968e-05	0.0014403
Anaerococcus_prevotii	1.60083e-05	4.31349e-05	1.25851e-05	9.64543e-05
Anaerococcus_tetradius	0.00366187	0.00507654	0.00176989	0.00986181
Anaerococcus_vaginalis	2.81579e-07	6.03834e-07	0	8.82122e-08
Anaeroglobus_geminatus	0	0	0	0
Arcanobacterium_haemolyticum	0	0	0	0
Arcanobacterium_sp.	6.0299e-06	0.000750696	6.64201e-05	0.00559184
Atopobium_parvulum	6.81784e-05	0.000164769	6.48749e-06	7.98816e-05
Atopobium_rimae	2.86049e-06	0	0	0
Atopobium_vaginae	0.024577	0.0271873	0.0230603	0.028537
Bacillus_cereus	0.00191894	0.00265526	0.00320147	0.00268544
Bacteroides_intestinalis	3.17282e-07	5.72073e-08	2.13848e-08	6.89372e-06
Bacteroides_ovatus	6.27279e-07	2.90261e-06	9.804e-08	5.19864e-06
Bacteroides_sp.	3.10931e-06	8.20094e-06	2.72326e-06	2.4228e-05
Bacteroides_stercoris	1.14591e-06	5.39344e-05	3.34629e-06	1.74364e-07
Bacteroides_thetaiotaomicron	4.15742e-06	6.50904e-06	5.26452e-06	0.000148255
Bacteroides_vulgatus	1.46727e-05	1.4093e-05	8.104e-07	8.62223e-05
Beggiatoa_sp.	4.50065e-07	2.09433e-07	5.05782e-07	2.14494e-05
Bifidobacterium_animalis	2.06805e-07	2.37677e-07	3.15126e-07	3.20534e-06
Bifidobacterium_bifidum	6.13743e-07	2.52909e-08	6.55056e-08	1.8735e-05
Bifidobacterium_breve	7.08105e-05	1.35719e-05	1.71246e-05	0.00503782
Bifidobacterium_dentium	2.52258e-05	9.75498e-06	1.40971e-05	0.000929571
Bifidobacterium_longum	8.12669e-05	1.83181e-05	3.45638e-05	0.000429321
Bifidobacterium_pseudocatenulatum	1.94701e-06	7.97998e-07	9.63577e-07	0.00189713
Bifidobacterium_sp.	1.68798e-06	1.82545e-08	0	2.02917e-05
Brevibacterium_mcbrellneri	3.22453e-06	1.15981e-06	1.56781e-06	1.41641e-05
Brucella_abortus	1.05532e-06	1.07047e-06	7.38123e-07	2.72755e-06
Burkholderia_mallei	2.91119e-05	5.05908e-05	3.69838e-05	0.0015667
BVAB1	0.00119994	0.0105488	0.00440873	0.00826725
Campylobacter_fetus	9.15432e-08	2.6744e-07	5.34906e-07	9.81562e-08
Campylobacter_hominis	6.20003e-07	0	0	2.93089e-06
Campylobacter_jejuni	4.27506e-09	5.20925e-08	4.79251e-07	2.28844e-06
Candidatus_Pelagibacter	7.20651e-07	7.76597e-07	1.65965e-06	1.14102e-05
Chlamydia_trachomatis	0.0014125	0.000989296	0.000247489	0.00843926
Chlamydophila_psittaci	1.00501e-06	0	3.71322e-08	0
Chryseobacterium_gleum	2.3297e-06	7.19499e-07	2.1246e-07	1.29505e-05
Clostridiales_Family	0.000185217	0.000299828	0.000163204	0.0046853
Clostridium_botulinum	1.09221e-07	1.35764e-07	1.43298e-07	5.99018e-08
Clostridium_difficile	9.89117e-06	1.52649e-07	1.05494e-07	3.39172e-08
Clostridium_saccharolyticum	0	0	0	2.24014e-06
Clostridium_sp.	0.000665633	0.000282196	2.79458e-05	4.42998e-05
Collinsella_tanakaei	0	1.1465e-06	0	2.68792e-06
Coprobacillus_sp.	2.10531e-06	2.80008e-06	1.88543e-06	0.000199522
Corynebacterium_amycolatum	8.10413e-06	0.000230697	1.93734e-05	0.000192864
Corynebacterium_aurimucosum	6.2857e-06	1.21966e-05	9.21559e-06	0.000488853
Corynebacterium_ciconiae	3.77846e-08	2.04091e-07	3.01777e-08	3.00512e-06
Corynebacterium_diphtheriae	6.33311e-07	2.39812e-07	3.6688e-07	2.75389e-06
Corynebacterium_genitalium	4.48645e-06	8.20248e-07	3.74871e-07	4.71637e-07
Corynebacterium_glucuronolyticum	2.0369e-06	1.61293e-06	4.76986e-06	2.51182e-05
Corynebacterium_glutamicum	6.60113e-08	0	0	0
Corynebacterium_jeikeium	6.61159e-06	1.12802e-05	4.57887e-06	5.86376e-05
Corynebacterium_lipophiloflavum	1.79592e-07	1.29339e-07	6.79415e-07	3.19249e-06
Corynebacterium_pseudogenitalium	2.45974e-05	1.82084e-05	4.90351e-05	0.00142143
Corynebacterium_resistens	0	0	0	0
Corynebacterium_striatum	3.12167e-06	3.6434e-05	2.05803e-06	0.000190803
Corynebacterium_urealyticum	3.66629e-08	1.29476e-07	1.35599e-07	1.88844e-08
Corynebacterium_uterequi	1.99043e-07	5.20925e-08	7.83272e-08	4.5294e-06
Dialister_invisus	5.26505e-06	3.27788e-05	1.29773e-05	5.49147e-05
Dialister_micraerophilus	7.49859e-05	0.000205833	5.73876e-05	0.000635056
Dialister_microaerophilus	0.000188448	0.000610743	0.000197611	0.00124255
Dorea_formicigenerans	3.80506e-06	1.19255e-05	3.21278e-06	1.76103e-05
Dorea_longicatena	0	0	0	3.84489e-05
Eggerthella_lenta	9.95183e-07	6.86339e-07	1.3109e-06	2.39872e-05
Eggerthella_sp.	3.35065e-07	3.29668e-07	9.65185e-08	6.64006e-06
Enterococcus_durans	8.37311e-08	0	0	3.93704e-07
Enterococcus_faecalis	2.65939e-05	3.84553e-05	6.48932e-05	0.00101359
Enterococcus_faecium	0.000207391	3.71746e-05	2.49255e-05	0.000986982
Eremococcus_coleocola	3.12254e-05	2.89203e-06	4.4029e-06	1.08833e-05
Escherichia_coli	6.33961e-05	1.01739e-05	4.56363e-05	0.00241643
Eubacterium_cylindroides	9.24158e-07	0	0	1.37577e-06
Eubacterium_saburreum	1.69519e-06	1.0005e-06	2.77245e-06	0
Eubacterium_siraeum	7.22725e-06	7.33724e-05	9.00303e-05	3.34471e-05
Eubacterium_sp.	2.68209e-06	5.86455e-06	4.50735e-07	2.5938e-05
Facklamia_hominis	4.79022e-06	8.10053e-06	3.67472e-05	0.000104671
Faecalibacterium_prausnitzii	8.16787e-07	2.26806e-05	1.3522e-05	2.0762e-05
Filifactor_alocis	2.22649e-06	3.84755e-06	3.22871e-06	2.19544e-05
Finegoldia_magna	0.000606448	0.000632877	0.000845835	0.00303941
Fusobacterium_gonidiaformans	3.78956e-05	0.000276124	1.18791e-05	0.000933676
Fusobacterium_nucleatum	3.72514e-06	1.93867e-05	2.83445e-06	0.000114811
Fusobacterium_sp.	0.0153477	2.08934e-05	1.62538e-06	0.000238691
Fusobacterium_ulcerans	4.51991e-05	8.01592e-08	1.74776e-08	0
Gardnerella_vaginalis	0.851498	0.527153	0.618412	0.122873
Gemella_haemolysans	6.63584e-05	7.95716e-05	7.05868e-07	4.80755e-06
Granulicatella_adiacens	1.9701e-06	3.26453e-08	3.01777e-08	2.132e-06
Granulicatella_elegans	8.38148e-06	4.56333e-06	5.4215e-07	5.80194e-05
Haemophilus_parainfluenzae	6.95049e-07	1.21958e-05	4.28888e-07	4.09077e-05
Johnsonella_ignava	2.04635e-06	1.29765e-07	0	9.01273e-08
Jonquetella_anthropi	3.27108e-06	5.03445e-06	9.73004e-07	4.59181e-06
Klebsiella_oxytoca	1.2715e-06	6.07015e-07	4.31947e-07	1.02692e-05
Lachnospiraceae_bacterium	7.72467e-06	1.5253e-05	3.12231e-05	4.2015e-06
Lactobacillus_acidophilus	0.000319511	3.67759e-06	2.14114e-07	0.00166413
Lactobacillus_amylolyticus	0	0	0	0
Lactobacillus_amylovorus	9.57286e-08	0	0	1.1878e-06
Lactobacillus_antri	1.23103e-07	0	9.66953e-08	0
Lactobacillus_coleohominis	2.477e-07	7.36744e-08	1.12488e-05	5.60002e-06
Lactobacillus_crispatus	0.00229186	0.000195293	0.000720436	0.00330072
Lactobacillus_delbrueckii	1.08889e-07	5.7488e-08	8.55393e-09	6.6625e-08
Lactobacillus_fermentum	0.000115565	2.91697e-05	7.42796e-05	0.00067033
Lactobacillus_gasseri	0.000557976	1.77586e-05	8.73766e-05	0.000645822
Lactobacillus_helveticus	4.14961e-06	1.58357e-06	2.16684e-07	1.71269e-05
Lactobacillus_iners	0.0149431	0.0403849	0.231959	0.0248585
Lactobacillus_jensenii	0.000425069	0.00010909	0.0013968	0.00413441
Lactobacillus_johnsonii	5.68399e-05	6.31374e-05	4.3378e-05	0.000384509
Lactobacillus_kefiranofaciens	4.19327e-05	3.59299e-07	7.35671e-06	8.11171e-06
Lactobacillus_oris	1.54625e-06	8.74244e-08	4.40122e-06	2.65992e-06
Lactobacillus_pentosus	0	1.02393e-07	9.66953e-08	1.02928e-07
Lactobacillus_reuteri	5.28091e-07	0	0	0
Lactobacillus_ruminis	3.28901e-05	1.64154e-06	1.90046e-05	0.00409181
Lactobacillus_sakei	2.00791e-08	0	1.08759e-07	2.67796e-07
Lactobacillus_salivarius	6.72966e-05	4.35336e-08	2.66929e-06	0.000511602
Lactobacillus_ultunensis	0.000350128	9.17934e-07	3.05819e-07	8.87138e-06
Lactobacillus_vaginalis	0.00142099	1.15046e-06	5.08874e-05	7.64129e-05
Lactococcus_lactis	2.22953e-05	1.87948e-07	5.40144e-08	6.57292e-08
Leptotrichia_buccalis	0.000198536	0	9.13601e-09	3.31542e-06
Leptotrichia_goodfellowii	2.55938e-05	4.73835e-05	4.31348e-06	5.74736e-05
Leptotrichia_hofstadii	3.88312e-05	3.80849e-06	2.51308e-06	8.81148e-06
Leptotrichia_shahii	4.68334e-05	5.20925e-08	0	4.91534e-06
Leptotrichia_sp.	8.34573e-07	2.04425e-06	1.2198e-07	2.93373e-06
Leptotrichia_wadei	7.1352e-06	2.27637e-06	7.82142e-07	4.17805e-06
Mageeibacillus_indolicus	0.00177903	0.0192338	0.00348156	0.0169056
Megasphaera_cerevisiae	8.76718e-06	5.60604e-08	3.45125e-08	2.78072e-06
Megasphaera_elsdenii	5.16252e-06	8.82939e-07	4.23091e-07	0.000225139
Megasphaera_genomosp.	0.00588063	0.0281384	0.0154523	0.022477
Megasphaera_micronuciformis	0.000396247	0.000994879	0.000495173	0.000661246
Megasphaera_sp.	0.00101276	0.00215732	0.00182435	0.000805674
Mesorhizobium_sp.	7.47629e-06	1.39378e-06	2.35038e-07	1.43891e-05
Mobiluncus_curtisii	0.00109466	0.000354792	0.00214945	0.00206938
Mobiluncus_mulieris	4.86688e-05	4.03782e-05	5.12838e-05	0.000199774
Mycobacterium_parascrofulaceum	6.07914e-06	1.94956e-06	1.61964e-07	3.01573e-06
Mycobacterium_smegmatis	6.97399e-08	8.55253e-08	1.74399e-07	4.85503e-07
Mycoplasma_buteonis	2.86049e-07	0	0	0
Mycoplasma_canis	3.08287e-09	0	0	1.66063e-08
Mycoplasma_columbinum	1.23221e-06	4.62314e-08	0	1.57759e-08
Mycoplasma_columborale	0	3.89641e-07	1.05338e-07	1.57759e-08
Mycoplasma_elephantis	7.14882e-09	1.82545e-08	1.19538e-07	0
Mycoplasma_fermentans	1.53092e-07	1.32684e-07	1.60338e-07	3.07574e-05
Mycoplasma_gallinarum	1.98034e-07	0	0	3.31858e-08
Mycoplasma_genitalium	1.84408e-06	1.13986e-07	9.13601e-09	3.19314e-07
Mycoplasma_hominis	0.000779172	0.00119959	0.000400117	0.0221915
Mycoplasma_imitans	1.19295e-06	8.09319e-09	0	0
Mycoplasma_primatum	5.56677e-08	5.63109e-08	9.13601e-09	2.34273e-08
Mycoplasma_suis	2.17837e-06	0	0	2.86802e-07
Myroides_odoratimimus	1.03736e-06	6.5748e-07	4.18421e-08	4.11753e-06
Neisseria_gonorrhoeae	9.08812e-07	8.97986e-07	9.24746e-06	1.33242e-05
Odoribacter_laneus	2.36896e-06	1.75424e-06	0	6.41838e-06
Odoribacter_splanchnicus	4.92611e-06	1.88125e-05	8.35206e-07	2.04807e-05
Oribacterium_sp.	4.23065e-06	1.81699e-06	1.35479e-06	3.65672e-05
Ornithobacterium_rhinotracheale	2.00922e-05	2.43779e-05	3.34196e-05	0.00105653
Parabacteroides_sp.	6.43442e-06	5.13747e-05	3.3895e-06	0.000167875
Paracoccus_denitrificans	2.54722e-06	3.37983e-06	1.17955e-06	1.80462e-05
Parvimonas_micra	2.80343e-06	3.0625e-06	4.19141e-07	4.68007e-06
Parvimonas_sp.	1.50423e-05	5.73116e-05	7.45859e-06	0.000119499
Pasteurella_bettyae	1.98567e-07	2.57741e-06	4.35421e-08	1.39671e-05
Pasteurella_multocida	4.45984e-07	8.75387e-07	1.09366e-07	2.59089e-06
Peptoniphilus_asaccharolyticus	7.6043e-05	0.000226968	0.000191214	0.000259536
Peptoniphilus_duerdenii	8.74835e-05	0.000151387	2.8043e-05	0.00140371
Peptoniphilus_harei	0.000375457	0.000990521	0.000568866	0.00443447
Peptoniphilus_indolicus	3.43024e-06	1.98569e-05	1.38847e-05	3.78683e-05
Peptoniphilus_lacrimalis	0.000277748	0.00147822	0.000301471	0.00411845
Peptoniphilus_sp.	6.94609e-06	2.32718e-05	5.67741e-06	7.97918e-05
Peptostreptococcus_anaerobius	0.00202285	0.0031498	0.000150639	0.0255539
Peptostreptococcus_sp.	0.000580869	0.000309276	0.00012055	0.00812129
Peptostreptococcus_stomatis	1.46549e-05	7.34803e-06	4.93311e-07	7.54549e-05
Phenylobacterium_zucineum	6.56544e-07	6.41172e-07	6.67278e-07	3.34877e-06
Porphyromonas_asaccharolytica	5.08176e-05	0.000238255	3.46734e-05	0.00304174
Porphyromonas_levii	1.78423e-07	0	0	1.77163e-07
Porphyromonas_somerae	2.87324e-06	1.2641e-06	4.46984e-07	4.4702e-05
Porphyromonas_uenonis	0.000498107	0.00258225	9.92179e-05	0.00872994
Prevotella_amnii	0.00878748	0.0728572	0.00581185	0.0588619
Prevotella_bergensis	8.79178e-05	0.000727199	0.000154018	0.00161678
Prevotella_bivia	0.00966239	0.0653752	0.00312182	0.162764
Prevotella_bryantii	8.81214e-08	1.14451e-06	5.81057e-07	2.04941e-06
Prevotella_buccae	9.7899e-06	3.03657e-05	2.06929e-06	0.0005106
Prevotella_buccalis	0.00223332	0.0216002	0.00608335	0.0165138
Prevotella_corporis	0.00037371	0.000781423	0.000193195	0.0197745
Prevotella_dentalis	1.75525e-07	3.89496e-05	4.84407e-06	1.174e-05
Prevotella_denticola	0.000140316	0.000753563	3.17894e-05	0.00174657
Prevotella_disiens	0.0040388	0.00489889	0.000947844	0.0614413
Prevotella_histicola	2.30045e-05	7.40143e-05	8.18577e-06	1.16975e-05
Prevotella_intermedia	6.68009e-06	7.15133e-05	7.1394e-06	0.000366284
Prevotella_maculosa	5.86767e-06	4.89404e-05	1.47493e-05	0.000155158
Prevotella_marshii	4.16517e-06	1.93101e-05	0	7.47088e-05
Prevotella_melaninogenica	5.69915e-05	0.000367361	0.000220932	0.0673487
Prevotella_micans	8.74012e-07	2.01601e-05	6.14036e-06	5.99425e-05
Prevotella_multiformis	1.55937e-05	0.000376392	1.2903e-05	0.000268951
Prevotella_multisaccharivorax	2.01722e-06	1.09905e-05	2.13444e-07	1.52555e-05
Prevotella_nanceiensis	3.11217e-06	3.7317e-05	2.26455e-05	4.5801e-05
Prevotella_nigrescens	3.35703e-06	5.82408e-06	2.01934e-06	9.48119e-05
Prevotella_oralis	8.5816e-06	2.81394e-05	1.5753e-05	0.000295686
Prevotella_oris	0.000142653	0.000883454	0.000197085	0.00170636
Prevotella_oulorum	1.19134e-05	0.000123218	1.56377e-05	7.70232e-05
Prevotella_pallens	4.04547e-05	0.000420251	3.09005e-05	0.0015141
Prevotella_salivae	3.5764e-06	2.35819e-05	3.30392e-06	0.000116494
Prevotella_sp.	0.000630715	0.0092614	0.00306029	0.0228932
Prevotella_stercorea	2.10838e-05	0.000196963	1.37923e-05	2.63105e-05
Prevotella_tannerae	7.2736e-06	7.23147e-05	7.32738e-06	0.00039038
Prevotella_timonensis	0.00268921	0.0213682	0.00447658	0.0556368
Prevotella_veroralis	4.78478e-08	8.76482e-07	1.31281e-07	7.41659e-05
Propionibacterium_sp.	4.51175e-05	1.71332e-05	1.77556e-05	0.00103714
Propionimicrobium_lymphophilum	2.47765e-06	4.16831e-06	2.43046e-05	1.01122e-05
Proteus_mirabilis	4.11831e-07	1.02418e-07	1.50671e-07	1.40296e-07
Pseudomonas_fluorescens	4.40075e-08	0	0	0
Roseomonas_cervicalis	4.57616e-07	3.43848e-07	9.13722e-08	7.20246e-06
Rothia_mucilaginosa	2.57861e-08	2.59531e-07	7.32967e-09	0
Ruminococcus_lactaris	0.00182686	0.00927223	0.00185618	0.00454076
Salmonella_enterica	5.81152e-05	1.04434e-05	4.01734e-05	0.000379528
Sneathia_amnii	0.0034853	0.0351734	0.00244934	0.0555666
Sneathia_sanguinegens	0.00189591	0.0204417	0.00308717	0.0069856
Solobacterium_moorei	4.74872e-09	3.56408e-07	0	9.82583e-06
Sphingobacterium_spiritivorum	1.03602e-07	2.5249e-07	3.45125e-08	2.67852e-06
Staphylococcus_aureus	2.60946e-05	8.36199e-06	1.92939e-05	0.00538473
Staphylococcus_caprae	0	0	0	0
Staphylococcus_epidermidis	2.03359e-05	1.01533e-05	1.59035e-06	0.000293509
Staphylococcus_haemolyticus	1.97155e-05	7.53282e-06	3.57836e-06	0.000252586
Staphylococcus_hominis	1.72031e-08	0	1.83242e-08	6.08157e-05
Staphylococcus_lugdunensis	4.56858e-06	1.38736e-07	2.63964e-07	9.12746e-07
Staphylococcus_simulans	1.24365e-07	6.63334e-08	0	8.09773e-09
Streptobacillus_moniliformis	2.20598e-08	1.59046e-07	7.41501e-08	1.15545e-05
Streptococcus_agalactiae	0.00228128	0.000303025	6.72326e-05	0.00404518
Streptococcus_anginosus	0.00155286	8.23581e-05	0.000804971	0.0224002
Streptococcus_bovis	9.01982e-06	2.36081e-05	8.67012e-06	0.000313513
Streptococcus_constellatus	3.22752e-05	1.39297e-05	3.92717e-05	4.13377e-05
Streptococcus_dysgalactiae	3.65008e-06	6.81874e-05	9.68783e-07	2.91538e-05
Streptococcus_equi	3.17762e-07	2.69764e-07	0	1.34806e-06
Streptococcus_gallolyticus	4.29923e-06	3.23728e-08	2.05597e-06	8.5404e-05
Streptococcus_ictaluri	1.13103e-07	5.06647e-07	2.41073e-08	3.6311e-06
Streptococcus_infantarius	1.80682e-08	0	0	0
Streptococcus_macacae	4.76431e-08	4.72722e-09	1.29644e-08	0
Streptococcus_massiliensis	7.51534e-08	8.40765e-06	8.13593e-07	1.04856e-05
Streptococcus_mitis	1.51335e-05	0.00011138	1.63403e-06	3.7279e-05
Streptococcus_oralis	0	0	0	0
Streptococcus_orisratti	1.4769e-06	7.69087e-06	7.02195e-07	8.4099e-06
Streptococcus_parasanguinis	1.52993e-06	4.57471e-06	5.45321e-08	5.08474e-06
Streptococcus_pneumoniae	6.22775e-06	2.77077e-05	0.000136564	3.46642e-05
Streptococcus_pseudopneumoniae	2.97157e-07	2.55162e-06	1.57654e-08	1.29849e-07
Streptococcus_pseudoporcinus	1.55437e-05	1.82904e-05	5.65917e-06	0.000292371
Streptococcus_pyogenes	8.04805e-07	1.21892e-07	4.36115e-07	1.61566e-05
Streptococcus_salivarius	3.20403e-05	4.61032e-06	3.35486e-06	8.0655e-05
Streptococcus_sanguinis	1.0424e-07	8.2555e-08	0	0
Streptococcus_sp.	2.10243e-06	9.70004e-06	1.99092e-07	1.99886e-06
Streptococcus_urinalis	1.24062e-05	1.76682e-05	8.55169e-07	0.000100504
Streptococcus_vestibularis	2.39445e-06	1.90272e-06	5.77039e-07	2.20464e-05
Sutterella_parvirubra	1.27231e-07	3.64342e-07	7.36039e-08	6.21287e-07
Sutterella_wadsworthensis	1.02696e-06	1.78756e-07	1.13801e-06	0.00055064
Tannerella_forsythensis	4.39212e-05	0.000358377	0.000120612	0.000212717
Taylorella_asinigenitalis	1.50179e-07	9.84136e-08	0	0
Taylorella_equigenitalis	2.81096e-08	0	2.49813e-08	3.15867e-08
Thermobifida_cellulosilytica	4.79911e-07	2.25504e-06	7.4718e-07	2.14915e-05
Treponema_phagedenis	3.64756e-06	6.65489e-06	3.58603e-06	0.000102867
Ureaplasma_parvum	0.000151417	6.53286e-05	0.000175856	0.00194604
Ureaplasma_urealyticum	0.000409649	0.000152246	0.000807159	0.000593162
Veillonella_atypica	7.19098e-07	1.00866e-06	4.20482e-07	7.16834e-06
Veillonella_parvula	2.19197e-06	2.6806e-06	5.71467e-07	0.000242053
Veillonella_ratti	5.85185e-07	1.13502e-06	1.23973e-07	1.0553e-05
Veillonella_sp.	7.20642e-07	3.61953e-06	2.47272e-06	5.81157e-06
*n in parentheses denotes the number of vaginal or endocervical samples that contributed to the new subCST
