## Supplementary Table 6 for "The unique microbial diversity, community composition and networks of Pacific Islander endocervical and vaginal microbiomes in the presence or absence of *Chlamydia trachomatis* infection using metagenomic shotgun sequencing"

### Sheet: Sheet1
Supplementary Table 6. List of all species within the groups and clusters of vaginal and endocervical microbiome networks (see Figure 7).
Group1	# assigned to sp. in network		Cluster 1
Acidaminococcus_intestini	1		Group 26
Actinomyces_graevenitzii	8		Group 27
Anaerococcus_lactolyticus	16
Anaerococcus_tetradius	18		Cluster 2
Bifidobacterium_pseudocatenulatum	40		Group 1
Eggerthella_lenta	78		Group 2
Eubacterium_cylindroides	85
Faecalibacterium_prausnitzii	90		Cluster 3
group2			Group 1
Aerococcus_urinae	13		Group 2
Corynebacterium_ciconiae	61		Group 5
Dialister_micraerophilus	74
Escherichia_coli	84		Cluster 4
Finegoldia_magna	92		Group 1
Gemella_haemolysans	98		Group 2
Granulicatella_adiacens	99		Group 15
Klebsiella_oxytoca	104
Lactobacillus_coleohominis	110		Cluster 5
group3			Group 4
Enterococcus_durans	80		Group 6
Eubacterium_saburreum	86		Group 20
group4
Actinomyces_urogenitalis	12		Cluster 6
Fusobacterium_gonidiaformans	93		Group 2
Lachnospiraceae_bacterium	105		Group 3
group5			Group 27
Bifidobacterium_longum	39
Brevibacterium_mcbrellneri	42		Cluster 7
Collinsella_tanakaei	57		Group 19
Lactobacillus_amylolyticus	107		Group 20
Lactobacillus_fermentum	113
Lactobacillus_gasseri	114		Cluster 8
Lactobacillus_pentosus	121		Group 6
Lactobacillus_reuteri	122		Group 10
Lactobacillus_ruminis	123
Lactobacillus_sakei	124		Cluster 9
Lactobacillus_ultunensis	126		Group 8
Lactococcus_lactis	128		Group 10
Leptotrichia_buccalis	129
Leptotrichia_goodfellowii	130
Leptotrichia_hofstadii	131
Leptotrichia_wadei	134
group6
Actinobaculum_massiliae	4
Actinomyces_coleocanis	6
Actinomyces_neuii	9
Lactobacillus_crispatus	111
group7
Chlamydia_psittaci	50
Clostridiales_Family	52
group8
Leptotrichia_shahii	132
Actinomyces_turicensis	11
group9
Bacteroides_ovatus	29
Beggiatoa_sp.	34
group10
Aerococcus_viridans	14
Chryseobacterium_gleum	51
group11
Atopobium_vaginae	25
Mageeibacillus_indolicus	135
group12
Candidatus_Pelagibacter	48
Clostridium_botulinum	53
group13
Actinobaculum_schaalii	5
Campylobacter_fetus	45
group14
Actinobacillus_pleuropneumoniae	3
Campylobacter_hominis	46
group15
Corynebacterium_glucuronolyticum	64
Corynebacterium_lipophiloflavum	67
group16
Anaerococcus_hydrogenalis	15
Anaeroglobus_geminatus	20
group17
Actinomyces_europaeus	7
Arcanobacterium_haemolyticum	21
Arcanobacterium_sp.	22
Bacteroides_stercoris	31
Bacteroides_vulgatus	33
Bifidobacterium_animalis	35
Eubacterium_siraeum	87
Lactobacillus_helveticus	115
Lactobacillus_iners	116
Lactobacillus_salivarius	125
group18
Actinomyces_sp.	10
Brucella_abortus	43
Corynebacterium_amycolatum	59
Corynebacterium_aurimucosum	60
Corynebacterium_urealyticum	71
Lactobacillus_amylovorus	108
Lactobacillus_johnsonii	118
group19
Campylobacter_jejuni	47
Clostridium_difficile	54
group20
Bifidobacterium_sp.	41
Leptotrichia_sp.	133
group21
Anaerococcus_prevotii	17
Chlamydia_trachomatis	49
Corynebacterium_uterequi	72
Lactobacillus_delbrueckii	112
group22
Corynebacterium_glutamicum	65
Fusobacterium_ulcerans	96
group23
Anaerococcus_vaginalis	19
Atopobium_parvulum	23
Atopobium_rimae	24
group24
Bacteroides_sp.	30
Burkholderia_mallei	44
Corynebacterium_striatum	70
Lactobacillus_acidophilus	106
Lactobacillus_kefiranofaciens	119
Cluster 4
group25
Acinetobacter_baumannii	2
Lactobacillus_jensenii	117
Cluster 5
group26
BVAB1	26
Bacillus_cereus	27
Bacteroides_thetaiotaomicron	32
Corynebacterium_diphtheriae	62
Corynebacterium_diphtheriae	63
Corynebacterium_jeikeium	66
Corynebacterium_pseudogenitalium	68
Corynebacterium_resistens	69
Dialister_invisus	73
Dialister_microaerophilus	75
Dorea_formicigenerans	76
Dorea_longicatena	77
Eggerthella_sp.	79
Enterococcus_faecium	82
Eubacterium_sp.	88
Filifactor_alocis	91
Fusobacterium_sp.	95
Gardnerella_vaginalis	97
Granulicatella_elegans	100
Haemophilus_parainfluenzae	101
Lactobacillus_vaginalis	127
group27
Bacteroides_intestinalis	28
Bifidobacterium_bifidum	36
Bifidobacterium_breve	37
Bifidobacterium_dentium	38
Clostridium_saccharolyticum	55
Clostridium_sp.	56
Coprobacillus_sp.	58
Enterococcus_faecalis	81
Eremococcus_coleocola	83
Facklamia_hominis	89
Fusobacterium_nucleatum	94
Johnsonella_ignava	102
Jonquetella_anthropi	103
Lactobacillus_antri	109
