## Supplementary Table 7 for "The unique microbial diversity, community composition and networks of Pacific Islander endocervical and vaginal microbiomes in the presence or absence of *Chlamydia trachomatis* infection using metagenomic shotgun sequencing"

### Sheet: Sheet1
Supplementary Table 7. Accession numbers for all metagenomic samles submitted to NCBI.
Accession	Sample Name	SPUID	Organism	Tax ID	Isolate	Filename
SAMN35325789	1V	1V	human metagenome	646099	146	1V_ds.758cdff44efc48dd87b6dfbd2e0550db.fq.gz
SAMN35325790	1C	1C	human metagenome	646099	147	1C_ds.0b7e1f4cfffa4670b40ef04986585b05.fq.gz
SAMN35325791	2V	2V	human metagenome	646099	148	2V_ds.54de4f5a4c4e45fc8ef36ab8f3d6908e.fq.gz
SAMN35325792	2C	2C	human metagenome	646099	149	2C_ds.e433221f544b4e5e9372a1be1eaea3bd.fq.gz
SAMN35325793	3V	3V	human metagenome	646099	150	3V_ds.6b2f121b399448a39643e90b63c2eccf.fq.gz
SAMN35325794	3C	3C	human metagenome	646099	151	3C_ds.536a6d26b5454e5380ae9b80a050dd8f.fq.gz
SAMN35325795	4V	4V	human metagenome	646099	152	4V_ds.8ea8610ca1364c6ea6c06047fd4dbe0f.fq.gz
SAMN35325796	4C	4C	human metagenome	646099	153	4C_ds.93ef06ead8de4715815eecbeceacfd13.fq.gz
SAMN35325797	5V	5V	human metagenome	646099	154	5V_ds.80eea650012d41cab37d610477f87156.fq.gz
SAMN35325798	5C	5C	human metagenome	646099	155	5C_ds.c2faf67ad5be4dd2b77d67d1b98f2e84.fq.gz
SAMN35325799	6V	6V	human metagenome	646099	156	6V_ds.61d2d872ff034cd3bd97ed8f50253b64.fq.gz
SAMN35325800	6C	6C	human metagenome	646099	157	6C_ds.ee6153b0976c406aab17d381a0778d48.fq.gz
SAMN35325801	7V	7V	human metagenome	646099	158	7V_ds.6a477cc724e743b7a7d592581f6e0d37.fq.gz
SAMN35325802	7C	7C	human metagenome	646099	159	7C_ds.2fb9bbe705ca462a9e70ae8b172e34fc.fq.gz
SAMN35325803	8V	8V	human metagenome	646099	160	8V_ds.8a8a7f796cd241ce9bd742340127cfe6.fq.gz
SAMN35325804	8C	8C	human metagenome	646099	161	8C_ds.f734dd7d78b04d27919fde051a228f71.fq.gz
SAMN35325805	9V	9V	human metagenome	646099	162	9V_ds.980dbf1acdce44d1aa8113d23234a855.fq.gz
SAMN35325806	9C	9C	human metagenome	646099	163	9C_ds.40a5d0adbe534f3daeb042d0744c1881.fq.gz
SAMN35325807	10V	10V	human metagenome	646099	164	10V_ds.9d02d5ccbbc54737b2a4220c588aeb61.fq.gz
SAMN35325808	10C	10C	human metagenome	646099	165	10C_ds.3df801b27a914f43a68399122a638c39.fq.gz
SAMN35325809	11V	11V	human metagenome	646099	166	11V_ds.e91189b945eb46fb92a62a83988fd9c5.fq.gz
SAMN35325810	11C	11C	human metagenome	646099	167	11C_ds.d9a54c1851de4a58a347275d51826198.fq.gz
SAMN35325811	12V	12V	human metagenome	646099	168	12V_ds.47f8e848526248e4ad9b04dedf88d418.fq.gz
SAMN35325812	12C	12C	human metagenome	646099	169	12C_ds.4f5f147f8a0d44fb8b6f8ccd74bdc94f.fq.gz
SAMN35325813	13V	13V	human metagenome	646099	170	13V_ds.ee0ff567e36448f4873c333a9961671a.fq.gz
SAMN35325814	13C	13C	human metagenome	646099	171	13C_ds.4793c87dd6ff42f3a4e6b11846434e35.fq.gz
SAMN35325815	14V	14V	human metagenome	646099	172	14V_ds.30e6df23508f4d1da7a9e694fc86caf3.fq.gz
SAMN35325816	14C	14C	human metagenome	646099	173	14C_ds.8048a03a5ff94fc080d815b37f0781a7.fq.gz
SAMN35325817	15V	15V	human metagenome	646099	174	15V_ds.25cc26ef2a55408799e86fe0013393ae.fq.gz
SAMN35325818	15C	15C	human metagenome	646099	175	15C_ds.cc4732f14fc04117a02e7aa711f1ab55.fq.gz
SAMN35325819	16V	16V	human metagenome	646099	176	16V_ds.440c83fbbe7d4f5abaa3010e0179c714.fq.gz
SAMN35325820	16C	16C	human metagenome	646099	177	16C_ds.366314e942484584a3ce3bcc642d5219.fq.gz
SAMN35325821	17V	17V	human metagenome	646099	178	17V_ds.5cf6c47c728c491f81d10d208933fdf7.fq.gz
SAMN35325822	17C	17C	human metagenome	646099	179	17C_ds.52be81591d4b4d2b999228c5fe04bc75.fq.gz
SAMN35325823	18V	18V	human metagenome	646099	180	18V_ds.82573183926a4d58bb274ae15d61877a.fq.gz
SAMN35325824	18C	18C	human metagenome	646099	181	18C_ds.d7511ff75231474f8303d7163ee39e51.fq.gz
SAMN35325825	19V	19V	human metagenome	646099	182	19V_ds.79b3e2ccab3944fcb6beaebfbb9af9f8.fq.gz
SAMN35325826	19C	19C	human metagenome	646099	183	19C_ds.e689b5da1c0f4046960b4f48fe562210.fq.gz
SAMN35325827	20V	20V	human metagenome	646099	184	20V_ds.16d7c48073f94aa89a460636fc9efc3f.fq.gz
SAMN35325828	20C	20C	human metagenome	646099	185	20C_ds.ae9931a114e4443da451e7f188843e85.fq.gz
SAMN35325829	21V	21V	human metagenome	646099	186	21V_ds.0cec47e45fb94199a5280bf7946b5de3.fq.gz
SAMN35325830	21C	21C	human metagenome	646099	187	21C_ds.831619e1cefc4ab98d9833227879625a.fq.gz
SAMN35325831	22V	22V	human metagenome	646099	188	22V_ds.a0245e269f7f48fe8abc5a5c6f24bd76.fq.gz
SAMN35325832	22C	22C	human metagenome	646099	189	22C_ds.2e3cbcaf34674a9483a0b8659c915c64.fq.gz
SAMN35325833	23V	23V	human metagenome	646099	190	23V_ds.4f485d9e1d0f4b8f9d1c47d7a98218e7.fq.gz
SAMN35325834	23C	23C	human metagenome	646099	191	23C_ds.76d77e96b16b4fd4a71bf67a792ca877.fq.gz
SAMN35325835	24V	24V	human metagenome	646099	192	24V_ds.051ee8ef17d441349e6a7ac5639aabb0.fq.gz
SAMN35325836	24C	24C	human metagenome	646099	193	24C_ds.051ee8ef17d441349e6a7ac5639aabb0.fq.gz
SAMN35325837	25V	25V	human metagenome	646099	194	25V_ds.12bb0dbb0a0d4fa0bd1416b2e8dd2582.fq.gz
SAMN35325838	25C	25C	human metagenome	646099	195	25C_ds.329202ee973643dd8324dcc38bca64a8.fq.gz
SAMN35325839	26V	26V	human metagenome	646099	196	26V_ds.b537ab47c37d42b3a2e7395ffc1a09c7.fq.gz
SAMN35325840	26C	26C	human metagenome	646099	197	26C_ds.e796e6815a984296a10690ddd851f7e7.fq.gz
SAMN35325841	27V	27V	human metagenome	646099	198	27V_ds.59352c375ca7497b8b670b14cf612d96.fq.gz
SAMN35325842	27C	27C	human metagenome	646099	199	27C_ds.f53299a89cc64b8a8cb7f272c8c868ef.fq.gz
SAMN35325843	28V	28V	human metagenome	646099	200	28V_ds.40e50a77ea404d74b3dce24ef1334fa4.fq.gz
SAMN35325844	28C	28C	human metagenome	646099	201	28C_ds.e70d396bd65e445d9e17353058d5de34.fq.gz
SAMN35325845	29V	29V	human metagenome	646099	202	29V_ds.ad2afb31a02c4a36803cb6c819c901d2.fq.gz
SAMN35325846	29C	29C	human metagenome	646099	203	29C_ds.c72efbd10ac345d9bdd5f2587b21c757.fq.gz
SAMN35325847	30V	30V	human metagenome	646099	204	30V_ds.9bee136196df40b2b2a235da308a4479.fq.gz
SAMN35325848	30C	30C	human metagenome	646099	205	30C_ds.663e95f7f759451a8126c67c7e50f865.fq.gz
SAMN35325849	31V	31V	human metagenome	646099	206	31V_ds.cd45223a60d648778e0a38b1112f8f8e.fq.gz
SAMN35325850	31C	31C	human metagenome	646099	207	31C_ds.5d6d3574f38541f289f01663acd0fbd1.fq.gz
SAMN35325851	32V	32V	human metagenome	646099	208	32V_ds.816fdbb5e2514c7ab0b04747c6ecaf4c.fq.gz
SAMN35325852	32C	32C	human metagenome	646099	209	32C_ds.d2be8e633dd448e19986fe528784b3f6.fq.gz
SAMN35325853	33V	33V	human metagenome	646099	210	33V_ds.0996d5269b4248078c74d5ca253a1c8c.fq.gz
SAMN35325854	33C	33C	human metagenome	646099	211	33C_ds.57b56ca2ceea470283f516b0cbbb1c3b.fq.gz
SAMN35325855	34V	34V	human metagenome	646099	212	34V_ds.e1fa4e320e8e4b689b62a088891a04cc.fq.gz
SAMN35325856	34C	34C	human metagenome	646099	213	34C_ds.c188e21e353043d79b1030fae338cf09.fq.gz
SAMN35325857	35V	35V	human metagenome	646099	214	35V_ds.97fc076446ad4125a3117d3a58586931.fq.gz
SAMN35325858	35C	35C	human metagenome	646099	215	35C_ds.e0df859346ad484587eb84bfa4a95af6.fq.gz
SAMN35325859	36V	36V	human metagenome	646099	216	36V_ds.a01315630884471bad32d1ffd4fcc192.fq.gz
SAMN35325860	36C	36C	human metagenome	646099	217	36C_ds.da9dffedd01343ca89f26b299f77e167.fq.gz
SAMN35325861	37V	37V	human metagenome	646099	218	37V_ds.7d418fc80e3a4ce0b28aa343280c8c71.fq.gz
SAMN35325862	37C	37C	human metagenome	646099	219	37C_ds.580e7f0b83044fc1b978be080ff04a04.fq.gz
SAMN35325863	38V	38V	human metagenome	646099	220	38V_ds.e2ec40ba30904129836f6c93426b292b.fq.gz
SAMN35325864	38C	38C	human metagenome	646099	221	38C_ds.a770f9d98a72411b90f52ae886d61279.fq.gz
SAMN35325865	39V	39V	human metagenome	646099	222	39V_ds.1700e1e5b0e143bd979a5b01d9b409ca.fq.gz
SAMN35325866	39C	39C	human metagenome	646099	223	39C_ds.2b3dba747bf4434a9dd448c6cf684462.fq.gz
SAMN35325867	40V	40V	human metagenome	646099	224	40V_ds.206368b16e014716a2d9f2c4622c926d.fq.gz
SAMN35325868	40C	40C	human metagenome	646099	225	40C_ds.faf9be42c4ac4d67bc02a5c1f8314834.fq.gz
SAMN35325869	41V	41V	human metagenome	646099	226	41V_ds.d8d3749b415849ce961f943ee774a31c.fq.gz
SAMN35325870	41C	41C	human metagenome	646099	227	41C_ds.6edb3087cde54b7a8d1232bf9b7cfd7c.fq.gz
SAMN35325871	42V	42V	human metagenome	646099	228	42V_ds.6c56c43398084fda9632a17ae72973a9.fq.gz
SAMN35325872	42C	42C	human metagenome	646099	229	42C_ds.4994a8c67ab4476cbea96e12f9573595.fq.gz
SAMN35325873	43V	43V	human metagenome	646099	230	43V_ds.b4661d6918854ce186d8d84ec3d8b70d.fq.gz
SAMN35325874	43C	43C	human metagenome	646099	231	43C_ds.635884c55ff543f58ae4b7174b955297.fq.gz
SAMN35325875	44V	44V	human metagenome	646099	232	44V_ds.6c78272614ec42b2904d191accb0e1ad.fq.gz
SAMN35325876	44C	44C	human metagenome	646099	233	44C_ds.f1eb5cb1f4994bf2923156b6ac520152.fq.gz
SAMN35325877	45V	45V	human metagenome	646099	234	45V_ds.bf2a72dd79ae49b0be74b0b14ccf6071.fq.gz
SAMN35325878	45C	45C	human metagenome	646099	235	45C_ds.62766c5b576e4f50a8fa62379abed9ab.fq.gz
SAMN35325879	46V	46V	human metagenome	646099	236	46V_ds.fbb465683c6449ec95a20b333aafca6e.fq.gz
SAMN35325880	46C	46C	human metagenome	646099	237	46C_ds.b33ad85f6eeb48bfbf123f3982039b80.fq.gz
SAMN35325881	47V	47V	human metagenome	646099	238	47V_ds.8b3e31c4140c4db49dd4efb058480638.fq.gz
SAMN35325882	47C	47C	human metagenome	646099	239	47C_ds.0d2f7b1519e24bf287ac65075df82d56.fq.gz
SAMN35325883	48V	48V	human metagenome	646099	240	48V_ds.b0dc8538916e4531bd24dd96b108c034.fq.gz
SAMN35325884	48C	48C	human metagenome	646099	241	48C_ds.5ac5eaf5eb214237b93bddc5fbae9bac.fq.gz
SAMN35325885	49V	49V	human metagenome	646099	242	49V_ds.8a97dd4dc0f542c398cc37d96f495bca.fq.gz
SAMN35325886	49C	49C	human metagenome	646099	243	49C_ds.9215fe3a59ab40e4bceb7d168c4fc3c1.fq.gz
SAMN35325887	50V	50V	human metagenome	646099	244	50V_ds.4b046d4a42e04491b3b14fa1e05f3f51.fq.gz
SAMN35325888	50C	50C	human metagenome	646099	245	50C_ds.41e61330a5d34da595c58e135768e34f.fq.gz
SAMN35325889	51V	51V	human metagenome	646099	246	51V_ds.558b74474e3e4bf08640f3a89b34ce30.fq.gz
SAMN35325890	51C	51C	human metagenome	646099	247	51C_ds.c5f6a05e27fb41b4b0f87c19e0cb6859.fq.gz
SAMN35325891	52V	52V	human metagenome	646099	248	52V_ds.68ad02fedef84c71bf7b12eee251c097.fq.gz
SAMN35325892	52C	52C	human metagenome	646099	249	52C_ds.3e49c15d514d468a995b75afe1082ce6.fq.gz
SAMN35325893	53V	53V	human metagenome	646099	250	53V_ds.676b166797804996bac6648cf1e8d979.fq.gz
SAMN35325894	53C	53C	human metagenome	646099	251	53C_ds.bd76618860a14530a460f26d1d2894c0.fq.gz
SAMN35325895	54V	54V	human metagenome	646099	252	54V_ds.7a7313345d0240eb88a24ab8ee15dd79.fq.gz
SAMN35325896	54C	54C	human metagenome	646099	253	54C_ds.700803a9e7b04a598c72a662b5e1c30c.fq.gz
SAMN35325897	55V	55V	human metagenome	646099	254	55V_ds.0a9f5110bc4343fbadc5e347ccb50015.fq.gz
SAMN35325898	55C	55C	human metagenome	646099	255	55C_ds.699f75b0f8144f8592a24a0764ce4cae.fq.gz
SAMN35325899	56V	56V	human metagenome	646099	256	56V_ds.1f8b7f5a5b934785aa6adccd948e4745.fq.gz
SAMN35325900	56C	56C	human metagenome	646099	257	56C_ds.fb22b68046e04ed594d135b2ed55b437.fq.gz
SAMN35325901	57V	57V	human metagenome	646099	258	57V_ds.d2848aff05b94d71a5ddae5221b4a02b.fq.gz
SAMN35325902	57C	57C	human metagenome	646099	259	57C_ds.fd52a7cc002e4d6d8237d857b5d749a0.fq.gz
SAMN35325903	58V	58V	human metagenome	646099	260	58V_ds.1aab5c5e16864f509d5df559a830f55b.fq.gz
SAMN35325904	58C	58C	human metagenome	646099	261	58C_ds.1898390a412e4c238ac9af728e4b4152.fq.gz
SAMN35325905	59V	59V	human metagenome	646099	262	59V_ds.a26ead9b137c4d7a839e52f31a57f6cf.fq.gz
SAMN35325906	59C	59C	human metagenome	646099	263	59C_ds.added41160a8438793351f9b2f404c8f.fq.gz
SAMN35325907	60V	60V	human metagenome	646099	264	60V_ds.8f2090f13886469f948fd15c11953e3a.fq.gz
SAMN35325908	60C	60C	human metagenome	646099	265	60C_ds.3d48e091f2404c2fb2280337629fb583.fq.gz
SAMN35325909	61V	61V	human metagenome	646099	266	61V_ds.40b3345ecfe043a599c627d8faf0d51d.fq.gz
SAMN35325910	61C	61C	human metagenome	646099	267	61C_ds.e72d6b624ede48d792e4f38797f9fda3.fq.gz
SAMN35325911	62V	62V	human metagenome	646099	268	62V_ds.f785f0e96aee4e8ba89eac540f21a778.fq.gz
SAMN35325912	62C	62C	human metagenome	646099	269	62C_ds.e682e289252e436c82b8dc58d930bf6e.fq.gz
SAMN35325913	63V	63V	human metagenome	646099	270	63V_ds.e9af191f86844326b10dc3ca16ed8fe7.fq.gz
SAMN35325914	63C	63C	human metagenome	646099	271	63C_ds.aff38f5267594b099d8decf6f0d1b648.fq.gz
SAMN35325915	64V	64V	human metagenome	646099	272	64V_ds.aa2d270774734a55a6905b826302391d.fq.gz
SAMN35325916	64C	64C	human metagenome	646099	273	64C_ds.241c1e89ff14417eb784f2c83f3719d6.fq.gz
SAMN35325917	65V	65V	human metagenome	646099	274	65V_ds.fb8bc77b7dcf43f591d7d72f0520e554.fq.gz
SAMN35325918	65C	65C	human metagenome	646099	275	65C_ds.f8f8927f1f504bf38ea940e0c39b84da.fq.gz
SAMN35325919	66V	66V	human metagenome	646099	276	66V_ds.e7957eccbf3e4290aa0bf9fbb6709342.fq.gz
SAMN35325920	66C	66C	human metagenome	646099	277	66C_ds.3ad6d437f74b49af90a93a0ed888fafa.fq.gz
SAMN35325921	67V	67V	human metagenome	646099	278	67V_ds.5a199fb048c94447b854b154eeccd5f2.fq.gz
SAMN35325922	67C	67C	human metagenome	646099	279	67C_ds.98afaa40722f4b17b806b3196643fc99.fq.gz
SAMN35325923	68V	68V	human metagenome	646099	280	68V_ds.dcb5889b212c45dd8130503b4126160a.fq.gz
SAMN35325924	68C	68C	human metagenome	646099	281	68C_ds.5d875bf950a34944bf96303c2202bcaf.fq.gz
SAMN35325925	69V	69V	human metagenome	646099	282	69V_ds.567a75da2a344ea79f1b6d628e4046b8.fq.gz
SAMN35325926	69C	69C	human metagenome	646099	283	69C_ds.ecc1c28c506c42eb961d72f25ff316a2.fq.gz
SAMN35325927	70V	70V	human metagenome	646099	284	70V_ds.8b1d9a28fa08473cae79ff946af1b861.fq.gz
SAMN35325928	70C	70C	human metagenome	646099	285	70C_ds.9b779e67282b47e18dac336ec55b941e.fq.gz
SAMN35325929	71V	71V	human metagenome	646099	286	71V_ds.976fa394e564435e86605eff600c438d.fq.gz
SAMN35325930	71C	71C	human metagenome	646099	287	71C_ds.b1a091f37be342b2b01a67e7f76fc1d5.fq.gz
SAMN35325931	72V	72V	human metagenome	646099	288	72V_ds.f3f026e079c94605a09d96ae32a98038.fq.gz
SAMN35325932	72C	72C	human metagenome	646099	289	72C_ds.e48184b6c6a84d81ba91aa472ddf2fa1.fq.gz
SAMN35325933	73V	73V	human metagenome	646099	290	73V_ds.8d5670c75c024b82bdb23e31392ed639.fq.gz
SAMN35325934	73C	73C	human metagenome	646099	291	73C_ds.bd798a95995b464c962fa2389a9ec677.fq.gz
SAMN35325935	74V	74V	human metagenome	646099	292	74V_ds.a7e03e93053b4a8e8ca4ad0e5a109a85.fq.gz
SAMN35325936	74C	74C	human metagenome	646099	293	74C_ds.6cb204c611d04c2f8feec93c288b1afa.fq.gz
SAMN35325937	75V	75V	human metagenome	646099	294	75V_ds.77b26b279fa3466789fbf133382e5e9a.fq.gz
SAMN35325938	75C	75C	human metagenome	646099	295	75C_ds.5b35b3958adf406c9d97df41e18ed7c4.fq.gz
SAMN35325939	76V	76V	human metagenome	646099	296	76V_ds.1301d79166a04b8f914dedd3da16a364.fq.gz
SAMN35325940	76C	76C	human metagenome	646099	297	76C_ds.d61c8d5a216b4e24b28ddb82c37d6cd9.fq.gz
SAMN35325941	77V	77V	human metagenome	646099	298	77V_ds.d1ca43565ea94ac99e78029a5d46b4a5.fq.gz
SAMN35325942	77C	77C	human metagenome	646099	299	77C_ds.2b0cc8ac172841b3ad26d390388bb608.fq.gz
SAMN35325943	78V	78V	human metagenome	646099	300	78V_ds.659fbda07c574740a9caa32054b39052.fq.gz
SAMN35325944	78C	78C	human metagenome	646099	301	78C_ds.f19c7b6e79434ce6bc53ed78573c6c2f.fq.gz
SAMN35325945	79V	79V	human metagenome	646099	302	79V_ds.4f1529250982447f95a1b2cd8056dfb3.fq.gz
SAMN35325946	79C	79C	human metagenome	646099	303	79C_ds.87fb08b627bd42039d4b9fd0e6d200b9.fq.gz
SAMN35325947	80V	80V	human metagenome	646099	304	80V_ds.9d4dc7e6bba64996b7ea4324781f16c9.fq.gz
SAMN35325948	80C	80C	human metagenome	646099	305	80C_ds.59750732672544c8a06ee06a23299841.fq.gz
SAMN35325949	81V	81V	human metagenome	646099	306	81V_ds.431dbbb97b4d49babbac7abc623a67dd.fq.gz
SAMN35325950	81C	81C	human metagenome	646099	307	81C_ds.4a52a6fe5a5d4e4fad10beff8be29888.fq.gz
SAMN35325951	82V	82V	human metagenome	646099	308	82V_ds.540ca48d15084eaf97c3df33831590cb.fq.gz
SAMN35325952	82C	82C	human metagenome	646099	309	82C_ds.c245f34b03b64734b15e184b51d31b5f.fq.gz
SAMN35325953	83V	83V	human metagenome	646099	310	83V_ds.7567267f56c545bdb907c91f201903b3.fq.gz
SAMN35325954	83C	83C	human metagenome	646099	311	83C_ds.0b696fead1444437a7e1d6182a1d7c2a.fq.gz
SAMN35325955	84V	84V	human metagenome	646099	312	84V_ds.8d228b9a69934e86b00c06366bd460e1.fq.gz
SAMN35325956	84C	84C	human metagenome	646099	313	84C_ds.28a2bf06dffc4ac28d6dab4852adadd6.fq.gz
SAMN35325957	85V	85V	human metagenome	646099	314	85V_ds.72cff28a2fe14c5685f3ddabcb579204.fq.gz
SAMN35325958	85C	85C	human metagenome	646099	315	85C_ds.5036f7fae9a246289c5289d54897f820.fq.gz
SAMN35325959	86V	86V	human metagenome	646099	316	86V_ds.7f9bd34792264ed5a11b152b4ca4643b.fq.gz
SAMN35325960	86C	86C	human metagenome	646099	317	86C_ds.1b544a14904143288a58eff5b1f638bb.fq.gz
SAMN35325961	87V	87V	human metagenome	646099	318	87V_ds.5e013037dfc04c58837f621e97d20da7.fq.gz
SAMN35325962	87C	87C	human metagenome	646099	319	87C_ds.10f1f561e32141b8986b2baa0656d9d4.fq.gz
SAMN35325963	88V	88V	human metagenome	646099	320	88V_ds.0c51b364f22b4fdaacffce40478b8519.fq.gz
SAMN35325964	88C	88C	human metagenome	646099	321	88C_ds.cb120e9612874df5a305bf85de3985e7.fq.gz
SAMN35325965	89V	89V	human metagenome	646099	322	89V_ds.d482761b7b0b4b88aac2ca2176121f02.fq.gz
SAMN35325966	89C	89C	human metagenome	646099	323	89C_ds.34c69f38341448aab73fe50bf1da75ab.fq.gz
SAMN35325967	90V	90V	human metagenome	646099	324	90V_ds.755bc464c8ed447b80ab642824395f21.fq.gz
SAMN35325968	90C	90C	human metagenome	646099	325	90C_ds.979abbbe2aef45ca933d44adaa67973d.fq.gz
SAMN35325969	91V	91V	human metagenome	646099	326	91V_ds.2cc7e4ebace545df86d0cdf087366aa6.fq.gz
SAMN35325970	91C	91C	human metagenome	646099	327	91C_ds.fa19a89264014ecdb7e21200eefd83c7.fq.gz
SAMN35325971	92V	92V	human metagenome	646099	328	92V_ds.9d891c27ca4247e8913bf6782b1a353b.fq.gz
SAMN35325972	92C	92C	human metagenome	646099	329	92C_ds.72e7a62698b845cdba36d9803ef9a7df.fq.gz
SAMN35325973	93V	93V	human metagenome	646099	330	93V_ds.a5218a63c2694b70ad8010aa827cb26a.fq.gz
SAMN35325974	94V	94V	human metagenome	646099	331	94V_ds.758d357cd61a40548e265c258ff9cbd9.fq.gz
SAMN35325975	95V	95V	human metagenome	646099	332	95V_ds.a3c0deaeeaef40faac74e8b2cbf7592a.fq.gz
SAMN35325976	96V	96V	human metagenome	646099	333	96V_ds.daee4186649e4584930fc7c1bc43c8b6.fq.gz
SAMN35325977	97V	97V	human metagenome	646099	334	97V_ds.50c99f43da4a4b88879b0553bd7671db.fq.gz
SAMN35325978	98V	98V	human metagenome	646099	335	98V_ds.ad4cf7554fc54a65a7c6837288caa22c.fq.gz
SAMN35325979	99V	99V	human metagenome	646099	336	99V_ds.a32489b52d104d00979b36f3ab7f1166.fq.gz
SAMN35325980	100V	100V	human metagenome	646099	337	100V_ds.b14e6771b5b5461b9cd9c5dcd2ac61c6.fq.gz
SAMN35325981	101V	101V	human metagenome	646099	338	101V_ds.b43fcc942b2242c69ffae061711aa4ad.fq.gz
SAMN35325982	102V	102V	human metagenome	646099	339	102V_ds.3fa6ecb24d234fa9a3903761e9c38efa.fq.gz
SAMN35325983	103V	103V	human metagenome	646099	340	103V_ds.ed9d6d174e4c41e78adf79000954bd33.fq.gz
SAMN35325984	104V	104V	human metagenome	646099	341	104V_ds.460114d8409c4aca9c07f76e4d091641.fq.gz
SAMN35325985	105V	105V	human metagenome	646099	342	105V_ds.baccffebbe3d4468b8a7f1f71e9ffa4d.fq.gz
SAMN35325986	106V	106V	human metagenome	646099	343	106V_ds.8ae1b0025c384a3abdd30701ca26881a.fq.gz
SAMN35325987	107V	107V	human metagenome	646099	344	107V_ds.9911ead3e7be4ef4a79ef600bd63fbf0.fq.gz
SAMN35325988	108V	108V	human metagenome	646099	345	108V_ds.8e9ac41ca75641e098c9fe15d3387b2f.fq.gz
SAMN35325989	109V	109V	human metagenome	646099	346	109V_ds.6d4f92e7898e4d97911a14c1f72e5c88.fq.gz
SAMN35325990	110V	110V	human metagenome	646099	347	110V_ds.5c8d0198f6354e77be7b4f9cd6e3f9e2.fq.gz
SAMN35325991	111V	111V	human metagenome	646099	348	111V_ds.2a206961ea4b436e9b7db6851992a9c8.fq.gz
SAMN35325992	112V	112V	human metagenome	646099	349	112V_ds.5eb7ed81a922493ab36f4dbf3936ba5f.fq.gz
SAMN35325993	113V	113V	human metagenome	646099	350	113V_ds.38898710026b47f198d630c5c731353a.fq.gz
SAMN35325994	114V	114V	human metagenome	646099	351	114V_ds.58a703a50e714e309bc46619abe252b7.fq.gz
SAMN35325995	115V	115V	human metagenome	646099	352	115V_ds.fd4f09b4ebb540729366378bbf0b075c.fq.gz
SAMN35325996	116V	116V	human metagenome	646099	353	116V_ds.28880601130c40089e85dc51633b4e74.fq.gz
SAMN35325997	117V	117V	human metagenome	646099	354	117V_ds.28f61d322bb2419f9ad88561d4d875ce.fq.gz
SAMN35325998	118V	118V	human metagenome	646099	355	118V_ds.a0362c8b71294c48af3e8f5431036883.fq.gz
SAMN35325999	119V	119V	human metagenome	646099	356	119V_ds.d3858b706a604693ba0f6159aaf27061.fq.gz
SAMN35326000	120V	120V	human metagenome	646099	357	120V_ds.4a2e22fb9c0d4a7ea3dcedeb2d5475ed.fq.gz
SAMN35326001	121V	121V	human metagenome	646099	358	121V_ds.f15e3cf82ba34801889ec6d969b85b91.fq.gz
SAMN35326002	122V	122V	human metagenome	646099	359	122V_ds.15505468cb4546ed98af789319767a98.fq.gz
SAMN35326003	123V	123V	human metagenome	646099	360	123V_ds.eb18bbaa74224d7bb84eb7a6f0e000dc.fq.gz
SAMN35326004	124V	124V	human metagenome	646099	361	124V_ds.3980e643fbdf47459de6aca40bfa55da.fq.gz
SAMN35326005	125V	125V	human metagenome	646099	362	125V_ds.6990fb02b20446d99911de897fe21a9c.fq.gz
SAMN35326006	126V	126V	human metagenome	646099	363	126V_ds.5eaa9b4cd5c84820ac7b822587a09da7.fq.gz
SAMN35326007	127V	127V	human metagenome	646099	364	127V_ds.1c29580cd38546b5b4ff999162e0e95f.fq.gz
SAMN35326008	128V	128V	human metagenome	646099	365	128V_ds.4e63c5e9161c4337b442648d0a7e3e5d.fq.gz
SAMN35326009	129V	129V	human metagenome	646099	366	129V_ds.ab2514d58f47421ab26e6c3360d2b205.fq.gz
SAMN35326010	130V	130V	human metagenome	646099	367	130V_ds.f6c5399029a54feea720f1631741cce9.fq.gz
SAMN35326011	131V	131V	human metagenome	646099	368	131V_ds.0a1e40678dec4f57b29ea4235c750c16.fq.gz
SAMN35326012	132V	132V	human metagenome	646099	369	132V_ds.4b4e8553cfd2459487ad313f659c9d53.fq.gz
SAMN35326013	133V	133V	human metagenome	646099	370	133V_ds.bc85e14a3dad4123968ef2a1bdf763be.fq.gz
SAMN35326014	134V	134V	human metagenome	646099	371	134V_ds.6bb78eb43da24e19b8483c7cbfdfc1a6.fq.gz
SAMN35326015	135V	135V	human metagenome	646099	372	135V_ds.e85c817d8e3b4bcbbc67a6508c4563fc.fq.gz
SAMN35326016	136V	136V	human metagenome	646099	373	136V_ds.aad3850a84034fa69b2b6a4f85183924.fq.gz
SAMN35326017	137V	137V	human metagenome	646099	374	137V_ds.cc34916efd254c7cae93fb8257d753c1.fq.gz
SAMN35326018	138V	138V	human metagenome	646099	375	138V_ds.9b61f52c79bc4522876609e07b96d5e6.fq.gz
SAMN35326019	139V	139V	human metagenome	646099	376	139V_ds.ea8ec45189c84477b07b7f3705103c7a.fq.gz
SAMN35326020	140V	140V	human metagenome	646099	377	140V_ds.50e70c2b498142529d3f8e3e2a2d70a5.fq.gz
SAMN35326021	141V	141V	human metagenome	646099	378	141V_ds.54ca531fb6bd41eb854221bbc43bb100.fq.gz
SAMN35326022	142V	142V	human metagenome	646099	379	142V_ds.a9bcd8ba2cf34241b29b46bf2b668836.fq.gz
SAMN35326023	143V	143V	human metagenome	646099	380	143V_ds.cab52c325b59414886ca4bedec176c35.fq.gz
SAMN35326024	144V	144V	human metagenome	646099	381	144V_ds.f229c3c8c30445f6be98c5f57c65c6f8.fq.gz
SAMN35326025	145V	145V	human metagenome	646099	382	145V_ds.b6df4b0f7c8744a7816200b1ac1f4512.fq.gz
SAMN35326026	146V	146V	human metagenome	646099	383	146V_ds.eecb34d8518143cfb3bc84e88d868a21.fq.gz
SAMN35326027	147V	147V	human metagenome	646099	384	147V_ds.0e1db6a157c84f648e3f303b504ab581.fq.gz
SAMN35326028	148V	148V	human metagenome	646099	385	148V_ds.73eed11f1a4a469095f5e5dd6cf42193.fq.gz
SAMN35326029	149V	149V	human metagenome	646099	386	149V_ds.05f6866b17774545b82b8d7deccc51c7.fq.gz
SAMN35326030	150V	150V	human metagenome	646099	387	150V_ds.a6dd00d982e34103b54da96dcd0cc976.fq.gz
SAMN35326031	151V	151V	human metagenome	646099	388	151V_ds.6139eaed92a54740b5149419246d0376.fq.gz
SAMN35326032	152V	152V	human metagenome	646099	389	152V_ds.8af968f311bd4f678ea31545bfeaf1b9.fq.gz
SAMN35326033	153V	153V	human metagenome	646099	390	153V_ds.e776e32e765341cabcd382162bbc0588.fq.gz
SAMN35326034	154V	154V	human metagenome	646099	391	154V_ds.1b69d8a616ff469ea78ce5b2b43ee0b7.fq.gz
SAMN35326035	155V	155V	human metagenome	646099	392	155V_ds.b9c74f3fed96453c92c01593526e92f2.fq.gz
SAMN35326036	156V	156V	human metagenome	646099	393	156V_ds.dcc8ac8560c44f7490c731392cc8c02a.fq.gz
SAMN35326037	157V	157V	human metagenome	646099	394	157V_ds.d02792bc02ec44cbb0317000c06d4c46.fq.gz
SAMN35326038	158V	158V	human metagenome	646099	395	158V_ds.c4c08fee3cc44020b26049ec394d9410.fq.gz
SAMN35326039	159V	159V	human metagenome	646099	396	159V_ds.3897cba6c9044a5da7530b728bbdab40.fq.gz
SAMN35326040	160V	160V	human metagenome	646099	397	160V_ds.fbb7934c6cc840c29cb122669cf7aafb.fq.gz
SAMN35326041	161V	161V	human metagenome	646099	398	161C_ds.982d7a7b06b14a63ac81013dc176188f.fq.gz
SAMN35326042	162V	162V	human metagenome	646099	399	162V_ds.8a83f7a78d294311a158149dc327d6a0.fq.gz
SAMN35326043	163V	163V	human metagenome	646099	400	163V_ds.b856eeb5e18f4b059a13ab77f191342b.fq.gz
SAMN35326044	164V	164V	human metagenome	646099	401	164V_ds.3aac46c8fd3d4602bb0f3d1c1a7872b0.fq.gz
SAMN35326045	165V	165V	human metagenome	646099	402	165V_ds.0f5b6bf3d0bc43309caeedd7d9077508.fq.gz
SAMN35326046	166V	166V	human metagenome	646099	403	166V_ds.692e50e641b64169a67ac559031ed868.fq.gz
SAMN35326047	167V	167V	human metagenome	646099	404	167V_ds.98a11024970b479c92c24d5e495c3f5a.fq.gz
SAMN35326048	168V	168V	human metagenome	646099	405	168V_ds.b4b4a14c69c94f538efc733e0fe71bf1.fq.gz
SAMN35326049	169V	169V	human metagenome	646099	406	169V_ds.afa3d771a4a244c7850d86166790de04.fq.gz
SAMN35326050	170V	170V	human metagenome	646099	407	170V_ds.547ad77e7a4e49908a005c05c1b8f6a0.fq.gz
SAMN35326051	171V	171V	human metagenome	646099	408	171V_ds.c2d52d1d325646aba2fe8be503afd600.fq.gz
SAMN35326052	172V	172V	human metagenome	646099	409	172V_ds.32c9fc03bb4a49c38b05855e63c48947.fq.gz
SAMN35326053	173V	173V	human metagenome	646099	410	173V_ds.5a3c6c2cbdfd478cbb1a6dbb4569feb3.fq.gz
SAMN35326054	174V	174V	human metagenome	646099	411	174V_ds.edae4383260c4043b9231299ef4be987.fq.gz
SAMN35326055	175V	175V	human metagenome	646099	412	175V_ds.1f9346489146486ebd8b4c0c2056e8a1.fq.gz
SAMN35326056	176V	176V	human metagenome	646099	413	176V_ds.b59ff927bcbe43858b8c12a99f3433d2.fq.gz
SAMN35326057	177V	177V	human metagenome	646099	414	177V_ds.01c4f3c3a1e64e9cb64d4efc95db8f28.fq.gz
SAMN35326058	178V	178V	human metagenome	646099	415	178V_ds.c78e0238cd99435bbd2c10d8b7e330ef.fq.gz
SAMN35326059	179V	179V	human metagenome	646099	416	179V_ds.614dca7f9eae48dfa59d3d0210805ab9.fq.gz
SAMN35326060	180V	180V	human metagenome	646099	417	180V_ds.026c70ab464b43e4b537dd22b283f0df.fq.gz
SAMN35326061	181V	181V	human metagenome	646099	418	181V_ds.884b0051bb554c20ac4ede1805ec4d5e.fq.gz
SAMN35326062	182V	182V	human metagenome	646099	419	182V_ds.95de9a92d4b84ce2bee610c69a439773.fq.gz
SAMN35326063	183V	183V	human metagenome	646099	420	183V_ds.7f8692aac4c249dc99b08fc0cbcb100d.fq.gz
SAMN35326064	184V	184V	human metagenome	646099	421	184V_ds.3d0b081471a9404dbc0599b567464756.fq.gz
SAMN35326065	185V	185V	human metagenome	646099	422	185V_ds.d642c147052a4e538329e4dcd75d2a2d.fq.gz
SAMN35326066	186V	186V	human metagenome	646099	423	186V_ds.a41c553722694b108c68a2d197c6e1c0.fq.gz
SAMN35326067	187V	187V	human metagenome	646099	424	187V_ds.c794578ebb7a4a2999df2e23cb033534.fq.gz
SAMN35326068	188V	188V	human metagenome	646099	425	188V_ds.c0e2afaea2b34d25876bb73960af6185.fq.gz
SAMN35326069	189V	189V	human metagenome	646099	426	189V_ds.a46ee9636bbd474882a075a232ffce50.fq.gz
SAMN35326070	190V	190V	human metagenome	646099	427	190V_ds.373032a225ab40bdad83d167b7134aa0.fq.gz
SAMN35326071	191V	191V	human metagenome	646099	428	191V_ds.a907c14979504b32898f9647bdfba1c8.fq.gz
SAMN35326072	192V	192V	human metagenome	646099	429	192V_ds.29c7621ca2a84a33bc58716ca73007b6.fq.gz
SAMN35326073	193V	193V	human metagenome	646099	430	193V_ds.93d212af35a543e4bb7572459c10540f.fq.gz
SAMN35326074	194V	194V	human metagenome	646099	431	194V_ds.6bc2878082754a59832ee22c91cd20d2.fq.gz
SAMN35326075	195V	195V	human metagenome	646099	432	195V_ds.eec39c16867e40a085e13444107eb285.fq.gz
SAMN35326076	196V	196V	human metagenome	646099	433	196V_ds.4238cbbc48f148be89211297ef9ed9bd.fq.gz
SAMN35326077	197V	197V	human metagenome	646099	434	197V_ds.161fef009d0846a68e9bb50e762b4e6a.fq.gz
SAMN35326078	198V	198V	human metagenome	646099	435	198V_ds.363f536dcde74acd917ca32cc08a1fa4.fq.gz
SAMN35326079	199V	199V	human metagenome	646099	436	199V_ds.77d206ae67dd4a039583fb382de04dda.fq.gz
SAMN35326080	200V	200V	human metagenome	646099	437	200V_ds.aaa3bd39a25b434db57f509083b8f22b.fq.gz
SAMN35326081	201V	201V	human metagenome	646099	438	201V_ds.a91b934ecda84d6aa729bbb4ed975348.fq.gz
SAMN35326082	202V	202V	human metagenome	646099	439	202V_ds.a265fcfdd656431286fbb13c18ef256d.fq.gz
SAMN35326083	203V	203V	human metagenome	646099	440	203V_ds.645468dffb2a4abc9d2e57e716137ea1.fq.gz
SAMN35326084	204V	204V	human metagenome	646099	441	204V_ds.6e97f4fba8d648599492e43c8d311972.fq.gz
SAMN35326085	205V	205V	human metagenome	646099	442	205V_ds.d8da08513b24435e95ef80ff24002848.fq.gz
SAMN35326086	206V	206V	human metagenome	646099	443	206V_ds.447cbdf0ab5b42a78fef8342866aad1c.fq.gz
SAMN35326087	207V	207V	human metagenome	646099	444	207V_ds.233f53185beb439da784c8b9be3bb561.fq.gz
SAMN35326088	208V	208V	human metagenome	646099	445	208V_ds.214772c73e6d4e0592409240422b9ea8.fq.gz
SAMN35326089	209V	209V	human metagenome	646099	446	209V_ds.3fefd1a52b2c403c9d8ab82f94205384.fq.gz
SAMN35326090	210V	210V	human metagenome	646099	447	210V_ds.7c5c7e0154ca4a8089899533c22c62aa.fq.gz
SAMN35326091	211V	211V	human metagenome	646099	448	211V_ds.60d1dbbd3a304fc4890d69b5b52d4ae5.fq.gz
SAMN35326092	212V	212V	human metagenome	646099	449	212V_ds.39b0418394c14c3abc0883cb120b7874.fq.gz
SAMN35326093	213V	213V	human metagenome	646099	450	213V_ds.635b2e72da09438793ebcbfe573d8fc9.fq.gz
SAMN35326094	214V	214V	human metagenome	646099	451	214V_ds.73412135ed724bcd8dfbbfd289ce38c9.fq.gz
SAMN35326095	215V	215V	human metagenome	646099	452	215V_ds.462f6e3b680948c19167da20c90fcf0b.fq.gz
SAMN35326096	216V	216V	human metagenome	646099	453	216V_ds.6b0fbd9b427b4e51bbdd0ca34fe0f61f.fq.gz
SAMN35326097	217V	217V	human metagenome	646099	454	217V_ds.920eb43a683847d8b6a6d05291eaf0cd.fq.gz
SAMN35326098	218V	218V	human metagenome	646099	455	218V_ds.620c16b205764216a93fee9e10493116.fq.gz
SAMN35326099	219V	219V	human metagenome	646099	456	219V_ds.77c8627b79104efeb0576d62c4a8d569.fq.gz
SAMN35326100	220V	220V	human metagenome	646099	457	220V_ds.619ae6b3610b45f98c85523f76e11c26.fq.gz
SAMN35326101	221V	221V	human metagenome	646099	458	221V_ds.37e2eb670f4448b283e5126d70e468f1.fq.gz
SAMN35326102	222V	222V	human metagenome	646099	459	222V_ds.6fa095a1c85748f0a01381d91c505f3d.fq.gz
SAMN35326103	223V	223V	human metagenome	646099	460	223V_ds.0e70fbbc829e40679b6a0394d5002764.fq.gz
SAMN35326104	224V	224V	human metagenome	646099	461	224V_ds.d9b2c3116725486b918b9f1cd29d5ac8.fq.gz
SAMN35326105	225V	225V	human metagenome	646099	462	225V_ds.cd9fe5e40bc04e56b6720b694d450ef7.fq.gz
SAMN35326106	226V	226V	human metagenome	646099	463	226_ds.0af85a415b614766ab2048a147629842.fq.gz
SAMN35326107	227V	227V	human metagenome	646099	464	227V_ds.71917f2825444774b9669f76c77d2307.fq.gz
SAMN35326108	228V	228V	human metagenome	646099	465	228V_ds.6bb02e2314014532a6dc667ba31f086d.fq.gz
SAMN35326109	229V	229V	human metagenome	646099	466	229V_ds.9e6c08c639a94a6280e75792d0b1ee9e.fq.gz
SAMN35326110	230V	230V	human metagenome	646099	467	230V_ds.809cc87d6bf3428d88dbeee445266612.fq.gz
SAMN35326111	231V	231V	human metagenome	646099	468	231V_ds.efd8dd48ec014ca2b707a553da1b29e6.fq.gz
SAMN35326112	232V	232V	human metagenome	646099	469	232V_ds.f795d18c424f472bb96af48f3a4edd52.fq.gz
SAMN35326113	233V	233V	human metagenome	646099	470	233V_ds.c1ddc84b94d04818a28321edc1123020.fq.gz
SAMN35326114	234V	234V	human metagenome	646099	471	234V_ds.8b87aca546034cbe8c5efe6b69508957.fq.gz
SAMN35326115	235V	235V	human metagenome	646099	472	235V_ds.143b197f6eb9481ab174d2220393dc89.fq.gz
SAMN35326116	236V	236V	human metagenome	646099	473	236V_ds.a64f6643f7154dd8a63cc8dcfbf11eb1.fq.gz
SAMN35326117	237V	237V	human metagenome	646099	474	237V_ds.c0c44be5e7f34c01879c431810e1783b.fq.gz
SAMN35326118	238V	238V	human metagenome	646099	475	238V_ds.c3f7250cb6264b43a27a6ca485f023c4.fq.gz
SAMN35326119	239V	239V	human metagenome	646099	476	239V_ds.9531012d78d145fe9cae1118652558e8.fq.gz
SAMN35326120	240V	240V	human metagenome	646099	477	240V_ds.1ee6320f51b6474d9aecd798ac7bf177.fq.gz
SAMN35326121	241V	241V	human metagenome	646099	478	241V_ds.3b53f21ffd784ee48675f6738fc3d279.fq.gz
SAMN35326122	242V	242V	human metagenome	646099	479	242V_ds.d9b75b79912d40d59e8050a54da8339e.fq.gz
SAMN35326123	243V	243V	human metagenome	646099	480	243V_ds.26be6feb2bbb473a8dccebe56f02eab8.fq.gz
SAMN35326124	244V	244V	human metagenome	646099	481	244V_ds.633f475fe9204535ba9987bd83a88793.fq.gz
SAMN35326125	245V	245V	human metagenome	646099	482	245V_ds.5b14f2dc85024d748e223fa5fb1965a8.fq.gz
SAMN35326126	246V	246V	human metagenome	646099	483	246V_ds.ea732766af9d4365bd697dffa9cb7390.fq.gz
SAMN35326127	247V	247V	human metagenome	646099	484	247V_ds.40861732daf1496ebddeed024dfd4fa1.fq.gz
SAMN35326128	248V	248V	human metagenome	646099	485	248V_ds.f5a8764a79824038ac0ad7fe36feeceb.fq.gz
SAMN35326129	249V	249V	human metagenome	646099	486	249V_ds.96bf59d0266d404f9678bcb35c007bed.fq.gz
SAMN35326130	250V	250V	human metagenome	646099	487	250V_ds.96bf59d0266d404f9678bcb35c007bed.fq.gz
SAMN35326131	251V	251V	human metagenome	646099	488	251V_ds.5f581fc29d7f485ba886172d581ef405.fq.gz
SAMN35326132	252V	252V	human metagenome	646099	489	252V_ds.bf40905ebd5c4015a7383b2617cc54fc.fq.gz
SAMN35326133	253V	253V	human metagenome	646099	490	253V_ds.62c4c2673d2f4f92ad52da77086572f7.fq.gz
SAMN35326134	254V	254V	human metagenome	646099	491	254V_ds.8c32bdec76f7474aa1754b07187f7c10.fq.gz
SAMN35326135	255V	255V	human metagenome	646099	492	255V_ds.6a9ba1bfb7734bdc937f181b8d04bacc.fq.gz
SAMN35326136	256V	256V	human metagenome	646099	493	256V_ds.18099f231401436e9edcabc6355d4017.fq.gz
SAMN35326137	257V	257V	human metagenome	646099	494	257V_ds.9716170cb0ed4f6aaa019e1e1c78230f.fq.gz
SAMN35326138	258V	258V	human metagenome	646099	495	258V_ds.f0caf2c1b4e44ce6b3fda5d528a546e1.fq.gz
